# PresRAT: A server for identification of bacterial small-RNA sequences and their targets with probable binding region

**DOI:** 10.1101/2020.04.03.024935

**Authors:** Krishna Kumar, Abhijit Chakraborty, Saikat Chakrabarti

## Abstract

Bacterial small-RNA (sRNA) sequences are functional RNAs, which play an important role in regulating the expression of a diverse class of genes. It is thus critical to identify such sRNA sequences and their probable mRNA targets. Here, we discuss new procedures to identify and characterize sRNA and their targets via the introduction of an integrated online platform named PresRAT (Prediction of sRNA and their Targets). PresRAT uses the primary and secondary structural attributes of sRNA sequences to predict sRNA from a given sequence or bacterial genome. PresRAT also finds probable target mRNAs of sRNA sequences from a given bacterial chromosome and further concentrates on identification of the probable sRNA-mRNA binding regions. Using PresRAT we have identified a total of 60,518 potential sRNA sequences from 54 bacterial genomes and 2447 potential targets from 13 bacterial genomes. We have also implemented a protocol to build and refine 3D models of sRNA and sRNA-mRNA duplex regions and generated 3D models of 50 known sRNAs and 81 sRNA-mRNA duplexes using this platform. Along with the server part, PresRAT also contains a database section, which enlists the predicted sRNA sequences, sRNA targets and their corresponding 3D models with structural dynamics information.
