## Additional file 1 for "PresRAT: A server for identification of bacterial small-RNA sequences and their targets with probable binding region"

### Sheet: Organism.name.with.sRNA.info
sRNA Name	Genome	Bacteria
saci2813.1	NC_005966.1	Acinetobacter sp. ADP1
saci403.1	NC_005966.1	Acinetobacter sp. ADP1
satu110.1	NC_003062.2	Agrobacterium tumefaciens str. C58
satu113.2	NC_003062.2	Agrobacterium tumefaciens str. C58
satu1276.1	NC_003062.2	Agrobacterium tumefaciens str. C58
satu1289.2	NC_003062.2	Agrobacterium tumefaciens str. C58
satu1346.1	NC_003062.2	Agrobacterium tumefaciens str. C58
satu1996.1	NC_003062.2	Agrobacterium tumefaciens str. C58
satu2088.1	NC_003062.2	Agrobacterium tumefaciens str. C58
satu2668.1	NC_003062.2	Agrobacterium tumefaciens str. C58
satu318.1	NC_003062.2	Agrobacterium tumefaciens str. C58
satu999.1	NC_003062.2	Agrobacterium tumefaciens str. C58
ArrF	NC_012560	Azotobacter vinelandii DJ
FsrA	NC_000964	Bacillus subtilis subsp. subtilis str. 168
sbsu1057.1	NC_000964	Bacillus subtilis subsp. subtilis str. 168
sbsu1151.2	NC_000964	Bacillus subtilis subsp. subtilis str. 168
sbsu1220.2	NC_000964	Bacillus subtilis subsp. subtilis str. 168
sbsu1234.2	NC_000964	Bacillus subtilis subsp. subtilis str. 168
sbsu1452.1	NC_000964	Bacillus subtilis subsp. subtilis str. 168
sbsu1468.1	NC_000964	Bacillus subtilis subsp. subtilis str. 168
sbsu1483.1	NC_000964	Bacillus subtilis subsp. subtilis str. 168
sbsu1869.1	NC_000964	Bacillus subtilis subsp. subtilis str. 168
sbsu1918.1	NC_000964	Bacillus subtilis subsp. subtilis str. 168
sbsu1926.1	NC_000964	Bacillus subtilis subsp. subtilis str. 168
sbsu200.1	NC_000964	Bacillus subtilis subsp. subtilis str. 168
sbsu2070.3	NC_000964	Bacillus subtilis subsp. subtilis str. 168
sbsu2070.4	NC_000964	Bacillus subtilis subsp. subtilis str. 168
sbsu2274.2	NC_000964	Bacillus subtilis subsp. subtilis str. 168
sbsu2274.4	NC_000964	Bacillus subtilis subsp. subtilis str. 168
sbsu2284.1	NC_000964	Bacillus subtilis subsp. subtilis str. 168
sbsu2317.1	NC_000964	Bacillus subtilis subsp. subtilis str. 168
sbsu2679.2	NC_000964	Bacillus subtilis subsp. subtilis str. 168
sbsu2693.1	NC_000964	Bacillus subtilis subsp. subtilis str. 168
sbsu2698.1	NC_000964	Bacillus subtilis subsp. subtilis str. 168
sbsu2774.2	NC_000964	Bacillus subtilis subsp. subtilis str. 168
sbsu2914.1	NC_000964	Bacillus subtilis subsp. subtilis str. 168
sbsu3226.1	NC_000964	Bacillus subtilis subsp. subtilis str. 168
sbsu3574.1	NC_000964	Bacillus subtilis subsp. subtilis str. 168
sbsu3853.1	NC_000964	Bacillus subtilis subsp. subtilis str. 168
sbsu475.1	NC_000964	Bacillus subtilis subsp. subtilis str. 168
sbsu533.1	NC_000964	Bacillus subtilis subsp. subtilis str. 168
sbsu560.2	NC_000964	Bacillus subtilis subsp. subtilis str. 168
SR1	NC_000964	Bacillus subtilis subsp. subtilis str. 168
sbpe1495.1	NC_002929.2	Bordetella pertussis Tohama I
sbpe1969.1	NC_002929.2	Bordetella pertussis Tohama I
sbpe2625.1	NC_002929.2	Bordetella pertussis Tohama I
sbpe2700.1	NC_002929.2	Bordetella pertussis Tohama I
sbpe3100.1	NC_002929.2	Bordetella pertussis Tohama I
sbpe3174.1	NC_002929.2	Bordetella pertussis Tohama I
sbpe3179.1	NC_002929.2	Bordetella pertussis Tohama I
sbpe3264.1	NC_002929.2	Bordetella pertussis Tohama I
sbpe3606.1	NC_002929.2	Bordetella pertussis Tohama I
sbpe3620.1	NC_002929.2	Bordetella pertussis Tohama I
sbpe3812.1	NC_002929.2	Bordetella pertussis Tohama I
sbpe3897.1	NC_002929.2	Bordetella pertussis Tohama I
sbpe3957.1	NC_002929.2	Bordetella pertussis Tohama I
sbpe489.1	NC_002929.2	Bordetella pertussis Tohama I
sccr1150.1	NC_002696.2	Caulobacter crescentus CB15
sccr211.1	NC_002696.2	Caulobacter crescentus CB15
sccr2372.1	NC_002696.2	Caulobacter crescentus CB15
sccr2379.2	NC_002696.2	Caulobacter crescentus CB15
sccr2864.1	NC_002696.2	Caulobacter crescentus CB15
sccr2956.1	NC_002696.2	Caulobacter crescentus CB15
sccr3472.1	NC_002696.2	Caulobacter crescentus CB15
sccr3655.1	NC_002696.2	Caulobacter crescentus CB15
sccr3756.2	NC_002696.2	Caulobacter crescentus CB15
sccr3756.3	NC_002696.2	Caulobacter crescentus CB15
sccr3760.1	NC_002696.2	Caulobacter crescentus CB15
sccr3921.1	NC_002696.2	Caulobacter crescentus CB15
sccr3921.2	NC_002696.2	Caulobacter crescentus CB15
sccr465.1	NC_002696.2	Caulobacter crescentus CB15
sccr683.1	NC_002696.2	Caulobacter crescentus CB15
sccr801.1	NC_002696.2	Caulobacter crescentus CB15
sccr815.1	NC_002696.2	Caulobacter crescentus CB15
sccr819.1	NC_002696.2	Caulobacter crescentus CB15
sccr875.1	NC_002696.2	Caulobacter crescentus CB15
sccr895.1	NC_002696.2	Caulobacter crescentus CB15
sccr895.2	NC_002696.2	Caulobacter crescentus CB15
sccr945.1	NC_002696.2	Caulobacter crescentus CB15
sccr97.1	NC_002696.2	Caulobacter crescentus CB15
sctl127.1	NC_010280.2	Chlamydia trachomatis L2b/UCH-1/proctitis
sctl343.1	NC_010280.2	Chlamydia trachomatis L2b/UCH-1/proctitis
sctl343.2	NC_010280.2	Chlamydia trachomatis L2b/UCH-1/proctitis
sctl498.1	NC_010280.2	Chlamydia trachomatis L2b/UCH-1/proctitis
sctl54.1	NC_010280.2	Chlamydia trachomatis L2b/UCH-1/proctitis
sctl587.1	NC_010280.2	Chlamydia trachomatis L2b/UCH-1/proctitis
sctl726.1	NC_010280.2	Chlamydia trachomatis L2b/UCH-1/proctitis
sctl877.1	NC_010280.2	Chlamydia trachomatis L2b/UCH-1/proctitis
sctl939.1	NC_010280.2	Chlamydia trachomatis L2b/UCH-1/proctitis
scac1132.1	NC_003030.1	Clostridium acetobutylicum ATCC 824
scac1315.1	NC_003030.1	Clostridium acetobutylicum ATCC 824
scac137.2	NC_003030.1	Clostridium acetobutylicum ATCC 824
scac1449.2	NC_003030.1	Clostridium acetobutylicum ATCC 824
scac1582.1	NC_003030.1	Clostridium acetobutylicum ATCC 824
scac1645.1	NC_003030.1	Clostridium acetobutylicum ATCC 824
scac1760.1	NC_003030.1	Clostridium acetobutylicum ATCC 824
scac2795.1	NC_003030.1	Clostridium acetobutylicum ATCC 824
scac3283.1	NC_003030.1	Clostridium acetobutylicum ATCC 824
scac3340.1	NC_003030.1	Clostridium acetobutylicum ATCC 824
scac3723.1	NC_003030.1	Clostridium acetobutylicum ATCC 824
scac3821.1	NC_003030.1	Clostridium acetobutylicum ATCC 824
scac610.1	NC_003030.1	Clostridium acetobutylicum ATCC 824
scac646.1	NC_003030.1	Clostridium acetobutylicum ATCC 824
scac903.1	NC_003030.1	Clostridium acetobutylicum ATCC 824
scac975.1	NC_003030.1	Clostridium acetobutylicum ATCC 824
scac_p18.1	NC_001988.2	Clostridium acetobutylicum ATCC 824 plasmid
secp4736.1	NC_008253.1	Escherichia coli 536
secp4748.1	NC_008253.1	Escherichia coli 536
secp4764.1	NC_008253.1	Escherichia coli 536
secp4853.1	NC_008253.1	Escherichia coli 536
CsrB	NC_000913	Escherichia coli K12 MG1655
CsrC	NC_000913	Escherichia coli K12 MG1655
CyaR	NC_000913	Escherichia coli K12 MG1655
DicF	NC_000913	Escherichia coli K12 MG1655
DsrA	NC_000913	Escherichia coli K12 MG1655
FnrS	NC_000913	Escherichia coli K12 MG1655
GadY	NC_000913	Escherichia coli K12 MG1655
GcvB	NC_000913	Escherichia coli K12 MG1655
GlmY	NC_000913	Escherichia coli K12 MG1655
GlmZ	NC_000913	Escherichia coli K12 MG1655
IstR	NC_000913	Escherichia coli K12 MG1655
MicA	NC_000913	Escherichia coli K12 MG1655
MicC	NC_000913	Escherichia coli K12 MG1655
MicF	NC_000913	Escherichia coli K12 MG1655
OmrA	NC_000913	Escherichia coli K12 MG1655
OmrB	NC_000913	Escherichia coli K12 MG1655
OxyS	NC_000913	Escherichia coli K12 MG1655
RdlD	NC_000913	Escherichia coli K12 MG1655
RprA	NC_000913	Escherichia coli K12 MG1655
RseX	NC_000913	Escherichia coli K12 MG1655
RybB	NC_000913	Escherichia coli K12 MG1655
RydC	NC_000913	Escherichia coli K12 MG1655
RyhB	NC_000913	Escherichia coli K12 MG1655
seco1146.1	NC_000913	Escherichia coli K12 MG1655
seco123.1	NC_000913	Escherichia coli K12 MG1655
seco1269.1	NC_000913	Escherichia coli K12 MG1655
seco1270.1	NC_000913	Escherichia coli K12 MG1655
seco1270.2	NC_000913	Escherichia coli K12 MG1655
seco1404.1	NC_000913	Escherichia coli K12 MG1655
seco15.1	NC_000913	Escherichia coli K12 MG1655
seco1763.1	NC_000913	Escherichia coli K12 MG1655
seco1887.1	NC_000913	Escherichia coli K12 MG1655
seco190.1	NC_000913	Escherichia coli K12 MG1655
seco1922.1	NC_000913	Escherichia coli K12 MG1655
seco1922.2	NC_000913	Escherichia coli K12 MG1655
seco1957.1	NC_000913	Escherichia coli K12 MG1655
seco1986.1	NC_000913	Escherichia coli K12 MG1655
seco2070.1	NC_000913	Escherichia coli K12 MG1655
seco2495.1	NC_000913	Escherichia coli K12 MG1655
seco2639.1	NC_000913	Escherichia coli K12 MG1655
seco2652.3	NC_000913	Escherichia coli K12 MG1655
seco2699.1	NC_000913	Escherichia coli K12 MG1655
seco2699.2	NC_000913	Escherichia coli K12 MG1655
seco2733.1	NC_000913	Escherichia coli K12 MG1655
seco3045.1	NC_000913	Escherichia coli K12 MG1655
seco3183.1	NC_000913	Escherichia coli K12 MG1655
seco3193.1	NC_000913	Escherichia coli K12 MG1655
seco3237.1	NC_000913	Escherichia coli K12 MG1655
seco3349.1	NC_000913	Escherichia coli K12 MG1655
seco3657.1	NC_000913	Escherichia coli K12 MG1655
seco4189.1	NC_000913	Escherichia coli K12 MG1655
seco4276.2	NC_000913	Escherichia coli K12 MG1655
seco4324.1	NC_000913	Escherichia coli K12 MG1655
seco4527.1	NC_000913	Escherichia coli K12 MG1655
seco458.1	NC_000913	Escherichia coli K12 MG1655
seco476.1	NC_000913	Escherichia coli K12 MG1655
seco498.1	NC_000913	Escherichia coli K12 MG1655
seco507.1	NC_000913	Escherichia coli K12 MG1655
seco686.1	NC_000913	Escherichia coli K12 MG1655
seco76.1	NC_000913	Escherichia coli K12 MG1655
seco853.1	NC_000913	Escherichia coli K12 MG1655
seco888.1	NC_000913	Escherichia coli K12 MG1655
SgrS	NC_000913	Escherichia coli K12 MG1655
sibC	NC_000913	Escherichia coli K12 MG1655
SokB	NC_000913	Escherichia coli K12 MG1655
SokC	NC_000913	Escherichia coli K12 MG1655
SPOT42	NC_000913	Escherichia coli K12 MG1655
SsrA	NC_000913	Escherichia coli K12 MG1655
SsrS	NC_000913	Escherichia coli K12 MG1655
SymR	NC_000913	Escherichia coli K12 MG1655
shpy1027.1	NC_018939.1	Helicobacter pylori 26695
shpy1047.1	NC_018939.1	Helicobacter pylori 26695
shpy1051.1	NC_018939.1	Helicobacter pylori 26695
shpy1071.1	NC_018939.1	Helicobacter pylori 26695
shpy1072.1	NC_018939.1	Helicobacter pylori 26695
shpy1072.2	NC_018939.1	Helicobacter pylori 26695
shpy1106.1	NC_018939.1	Helicobacter pylori 26695
shpy1112.1	NC_018939.1	Helicobacter pylori 26695
shpy1121.1	NC_018939.1	Helicobacter pylori 26695
shpy1156.1	NC_018939.1	Helicobacter pylori 26695
shpy1170.1	NC_018939.1	Helicobacter pylori 26695
shpy1179.1	NC_018939.1	Helicobacter pylori 26695
shpy1181.1	NC_018939.1	Helicobacter pylori 26695
shpy1218.1	NC_018939.1	Helicobacter pylori 26695
shpy1236.1	NC_018939.1	Helicobacter pylori 26695
shpy1246.1	NC_018939.1	Helicobacter pylori 26695
shpy1296.1	NC_018939.1	Helicobacter pylori 26695
shpy1303.2	NC_018939.1	Helicobacter pylori 26695
shpy1308.1	NC_018939.1	Helicobacter pylori 26695
shpy1353.1	NC_018939.1	Helicobacter pylori 26695
shpy1367.1	NC_018939.1	Helicobacter pylori 26695
shpy1395.1	NC_018939.1	Helicobacter pylori 26695
shpy1414.1	NC_018939.1	Helicobacter pylori 26695
shpy1415.1	NC_018939.1	Helicobacter pylori 26695
shpy142.1	NC_018939.1	Helicobacter pylori 26695
shpy142.2	NC_018939.1	Helicobacter pylori 26695
shpy1440.1	NC_018939.1	Helicobacter pylori 26695
shpy1450.1	NC_018939.1	Helicobacter pylori 26695
shpy147.1	NC_018939.1	Helicobacter pylori 26695
shpy1471.1	NC_018939.1	Helicobacter pylori 26695
shpy1478.1	NC_018939.1	Helicobacter pylori 26695
shpy1483.1	NC_018939.1	Helicobacter pylori 26695
shpy1504.1	NC_018939.1	Helicobacter pylori 26695
shpy1509.1	NC_018939.1	Helicobacter pylori 26695
shpy1515.1	NC_018939.1	Helicobacter pylori 26695
shpy1544.1	NC_018939.1	Helicobacter pylori 26695
shpy1590.1	NC_018939.1	Helicobacter pylori 26695
shpy1613.1	NC_018939.1	Helicobacter pylori 26695
shpy171.1	NC_018939.1	Helicobacter pylori 26695
shpy23.1	NC_018939.1	Helicobacter pylori 26695
shpy245.1	NC_018939.1	Helicobacter pylori 26695
shpy245.2	NC_018939.1	Helicobacter pylori 26695
shpy315.1	NC_018939.1	Helicobacter pylori 26695
shpy331.1	NC_018939.1	Helicobacter pylori 26695
shpy368.1	NC_018939.1	Helicobacter pylori 26695
shpy370.1	NC_018939.1	Helicobacter pylori 26695
shpy426.1	NC_018939.1	Helicobacter pylori 26695
shpy517.1	NC_018939.1	Helicobacter pylori 26695
shpy538.1	NC_018939.1	Helicobacter pylori 26695
shpy538.2	NC_018939.1	Helicobacter pylori 26695
shpy541.1	NC_018939.1	Helicobacter pylori 26695
shpy542.1	NC_018939.1	Helicobacter pylori 26695
shpy567.1	NC_018939.1	Helicobacter pylori 26695
shpy569.1	NC_018939.1	Helicobacter pylori 26695
shpy580.1	NC_018939.1	Helicobacter pylori 26695
shpy665.1	NC_018939.1	Helicobacter pylori 26695
shpy685.1	NC_018939.1	Helicobacter pylori 26695
shpy757.1	NC_018939.1	Helicobacter pylori 26695
shpy757.2	NC_018939.1	Helicobacter pylori 26695
shpy79.1	NC_018939.1	Helicobacter pylori 26695
shpy805.2	NC_018939.1	Helicobacter pylori 26695
shpy866.1	NC_018939.1	Helicobacter pylori 26695
shpy933.1	NC_018939.1	Helicobacter pylori 26695
shpy947.1	NC_018939.1	Helicobacter pylori 26695
shpy965.3	NC_018939.1	Helicobacter pylori 26695
shpy969.1	NC_018939.1	Helicobacter pylori 26695
shpy969.2	NC_018939.1	Helicobacter pylori 26695
shpy997.1	NC_018939.1	Helicobacter pylori 26695
shpy999.1	NC_018939.1	Helicobacter pylori 26695
slpn1945.2	NC_002942.5	Legionella pneumophila subsp. pneumophila str. Philadelphia 1
slpn2014.1	NC_002942.5	Legionella pneumophila subsp. pneumophila str. Philadelphia 1
slpn2023.1	NC_002942.5	Legionella pneumophila subsp. pneumophila str. Philadelphia 1
slpn2390.1	NC_002942.5	Legionella pneumophila subsp. pneumophila str. Philadelphia 1
slpn3304.1	NC_002942.5	Legionella pneumophila subsp. pneumophila str. Philadelphia 1
slpn3322.1	NC_002942.5	Legionella pneumophila subsp. pneumophila str. Philadelphia 1
slpn3340.1	NC_002942.5	Legionella pneumophila subsp. pneumophila str. Philadelphia 1
slpn342.1	NC_002942.5	Legionella pneumophila subsp. pneumophila str. Philadelphia 1
slpn46.1	NC_002942.5	Legionella pneumophila subsp. pneumophila str. Philadelphia 1
slpn540.1	NC_002942.5	Legionella pneumophila subsp. pneumophila str. Philadelphia 1
slpn979.1	NC_002942.5	Legionella pneumophila subsp. pneumophila str. Philadelphia 1
slmo1153.1	NC_003210.1	Listeria monocytogenes EGD-e
slmo1180.3	NC_003210.1	Listeria monocytogenes EGD-e
slmo1181.1	NC_003210.1	Listeria monocytogenes EGD-e
slmo1360.1	NC_003210.1	Listeria monocytogenes EGD-e
slmo1400.1	NC_003210.1	Listeria monocytogenes EGD-e
slmo1400.2	NC_003210.1	Listeria monocytogenes EGD-e
slmo1547.2	NC_003210.1	Listeria monocytogenes EGD-e
slmo1585.1	NC_003210.1	Listeria monocytogenes EGD-e
slmo1860.2	NC_003210.1	Listeria monocytogenes EGD-e
slmo2040.3	NC_003210.1	Listeria monocytogenes EGD-e
slmo2083.1	NC_003210.1	Listeria monocytogenes EGD-e
slmo2083.2	NC_003210.1	Listeria monocytogenes EGD-e
slmo2107.1	NC_003210.1	Listeria monocytogenes EGD-e
slmo2155.3	NC_003210.1	Listeria monocytogenes EGD-e
slmo232.1	NC_003210.1	Listeria monocytogenes EGD-e
slmo233.1	NC_003210.1	Listeria monocytogenes EGD-e
slmo233.2	NC_003210.1	Listeria monocytogenes EGD-e
slmo233.3	NC_003210.1	Listeria monocytogenes EGD-e
slmo2347.1	NC_003210.1	Listeria monocytogenes EGD-e
slmo2387.1	NC_003210.1	Listeria monocytogenes EGD-e
slmo2510.1	NC_003210.1	Listeria monocytogenes EGD-e
slmo2785.3	NC_003210.1	Listeria monocytogenes EGD-e
slmo2842.1	NC_003210.1	Listeria monocytogenes EGD-e
slmo545.1	NC_003210.1	Listeria monocytogenes EGD-e
slmo598.1	NC_003210.1	Listeria monocytogenes EGD-e
slmo709.2	NC_003210.1	Listeria monocytogenes EGD-e
slmo982.1	NC_003210.1	Listeria monocytogenes EGD-e
smbb1109.1	NC_008769.1	Mycobacterium bovis BCG str. Pasteur 1173P2
smbb1206.1	NC_008769.1	Mycobacterium bovis BCG str. Pasteur 1173P2
smbb1229.1	NC_008769.1	Mycobacterium bovis BCG str. Pasteur 1173P2
smbb1316.1	NC_008769.1	Mycobacterium bovis BCG str. Pasteur 1173P2
smbb1395.1	NC_008769.1	Mycobacterium bovis BCG str. Pasteur 1173P2
smbb1440.1	NC_008769.1	Mycobacterium bovis BCG str. Pasteur 1173P2
smbb1499.1	NC_008769.1	Mycobacterium bovis BCG str. Pasteur 1173P2
smbb1563.1	NC_008769.1	Mycobacterium bovis BCG str. Pasteur 1173P2
smbb1858.1	NC_008769.1	Mycobacterium bovis BCG str. Pasteur 1173P2
smbb2030.1	NC_008769.1	Mycobacterium bovis BCG str. Pasteur 1173P2
smbb2110.1	NC_008769.1	Mycobacterium bovis BCG str. Pasteur 1173P2
smbb2138.1	NC_008769.1	Mycobacterium bovis BCG str. Pasteur 1173P2
smbb2301.1	NC_008769.1	Mycobacterium bovis BCG str. Pasteur 1173P2
smbb2417.1	NC_008769.1	Mycobacterium bovis BCG str. Pasteur 1173P2
smbb2496.1	NC_008769.1	Mycobacterium bovis BCG str. Pasteur 1173P2
smbb2658.1	NC_008769.1	Mycobacterium bovis BCG str. Pasteur 1173P2
smbb2814.1	NC_008769.1	Mycobacterium bovis BCG str. Pasteur 1173P2
smbb2846.1	NC_008769.1	Mycobacterium bovis BCG str. Pasteur 1173P2
smbb2847.1	NC_008769.1	Mycobacterium bovis BCG str. Pasteur 1173P2
smbb2906.1	NC_008769.1	Mycobacterium bovis BCG str. Pasteur 1173P2
smbb322.2	NC_008769.1	Mycobacterium bovis BCG str. Pasteur 1173P2
smbb3467.1	NC_008769.1	Mycobacterium bovis BCG str. Pasteur 1173P2
smbb3506.1	NC_008769.1	Mycobacterium bovis BCG str. Pasteur 1173P2
smbb3507.1	NC_008769.1	Mycobacterium bovis BCG str. Pasteur 1173P2
smbb3732.1	NC_008769.1	Mycobacterium bovis BCG str. Pasteur 1173P2
smbb4020.1	NC_008769.1	Mycobacterium bovis BCG str. Pasteur 1173P2
smbb4067.1	NC_008769.1	Mycobacterium bovis BCG str. Pasteur 1173P2
smbb4073.1	NC_008769.1	Mycobacterium bovis BCG str. Pasteur 1173P2
smbb4074.1	NC_008769.1	Mycobacterium bovis BCG str. Pasteur 1173P2
smbb4316.1	NC_008769.1	Mycobacterium bovis BCG str. Pasteur 1173P2
smbb606.1	NC_008769.1	Mycobacterium bovis BCG str. Pasteur 1173P2
smbb780.1	NC_008769.1	Mycobacterium bovis BCG str. Pasteur 1173P2
smbb819.1	NC_008769.1	Mycobacterium bovis BCG str. Pasteur 1173P2
smbb936.1	NC_008769.1	Mycobacterium bovis BCG str. Pasteur 1173P2
smtc1413.1	NC_002755.2	Mycobacterium tuberculosis CDC1551
smtu1915.1	NC_000962.3	Mycobacterium tuberculosis H37Rv
smtu1953.1	NC_000962.3	Mycobacterium tuberculosis H37Rv
smtu2140.1	NC_000962.3	Mycobacterium tuberculosis H37Rv
smtu2300.1	NC_000962.3	Mycobacterium tuberculosis H37Rv
smtu294.2	NC_000962.3	Mycobacterium tuberculosis H37Rv
smtu4169.1	NC_000962.3	Mycobacterium tuberculosis H37Rv
smtu705.1	NC_000962.3	Mycobacterium tuberculosis H37Rv
smtu919.1	NC_000962.3	Mycobacterium tuberculosis H37Rv
smxa1259.1	NC_008095.1	Myxococcus xanthus DK 1622
NrrF	NC_003112	Neisseria meningitidis MC58
snpu6897.1	NC_010628.1	Nostoc punctiforme PCC 73102
sana57.1	NC_003272.1	Nostoc sp. PCC 7120
spmt1221.1	NC_005071.1	Prochlorococcus marinus str. MIT 9313
Yfr1	NC_005072	Prochlorococcus marinus subsp. pastoris str. CCMP1986
RsmY	NC_002516	Pseudomonas aeruginosa PAO1
spae1097.1	NC_002516	Pseudomonas aeruginosa PAO1
spae1118.1	NC_002516	Pseudomonas aeruginosa PAO1
spae1141.1	NC_002516	Pseudomonas aeruginosa PAO1
spae1206.1	NC_002516	Pseudomonas aeruginosa PAO1
spae1265.1	NC_002516	Pseudomonas aeruginosa PAO1
spae132.1	NC_002516	Pseudomonas aeruginosa PAO1
spae1349.2	NC_002516	Pseudomonas aeruginosa PAO1
spae1437.1	NC_002516	Pseudomonas aeruginosa PAO1
spae1475.1	NC_002516	Pseudomonas aeruginosa PAO1
spae1539.1	NC_002516	Pseudomonas aeruginosa PAO1
spae1558.1	NC_002516	Pseudomonas aeruginosa PAO1
spae1669.1	NC_002516	Pseudomonas aeruginosa PAO1
spae1704.1	NC_002516	Pseudomonas aeruginosa PAO1
spae177.1	NC_002516	Pseudomonas aeruginosa PAO1
spae1808.1	NC_002516	Pseudomonas aeruginosa PAO1
spae183.1	NC_002516	Pseudomonas aeruginosa PAO1
spae1879.1	NC_002516	Pseudomonas aeruginosa PAO1
spae1929.1	NC_002516	Pseudomonas aeruginosa PAO1
spae2231.1	NC_002516	Pseudomonas aeruginosa PAO1
spae2474.1	NC_002516	Pseudomonas aeruginosa PAO1
spae2628.1	NC_002516	Pseudomonas aeruginosa PAO1
spae2706.1	NC_002516	Pseudomonas aeruginosa PAO1
spae2819.1	NC_002516	Pseudomonas aeruginosa PAO1
spae2894.1	NC_002516	Pseudomonas aeruginosa PAO1
spae2911.1	NC_002516	Pseudomonas aeruginosa PAO1
spae2983.1	NC_002516	Pseudomonas aeruginosa PAO1
spae3088.1	NC_002516	Pseudomonas aeruginosa PAO1
spae3107.1	NC_002516	Pseudomonas aeruginosa PAO1
spae3115.1	NC_002516	Pseudomonas aeruginosa PAO1
spae3117.1	NC_002516	Pseudomonas aeruginosa PAO1
spae3120.1	NC_002516	Pseudomonas aeruginosa PAO1
spae3124.1	NC_002516	Pseudomonas aeruginosa PAO1
spae3128.1	NC_002516	Pseudomonas aeruginosa PAO1
spae3130.1	NC_002516	Pseudomonas aeruginosa PAO1
spae3148.1	NC_002516	Pseudomonas aeruginosa PAO1
spae3207.1	NC_002516	Pseudomonas aeruginosa PAO1
spae3300.1	NC_002516	Pseudomonas aeruginosa PAO1
spae3319.1	NC_002516	Pseudomonas aeruginosa PAO1
spae3333.2	NC_002516	Pseudomonas aeruginosa PAO1
spae335.1	NC_002516	Pseudomonas aeruginosa PAO1
spae335.2	NC_002516	Pseudomonas aeruginosa PAO1
spae3350.1	NC_002516	Pseudomonas aeruginosa PAO1
spae3415.2	NC_002516	Pseudomonas aeruginosa PAO1
spae3443.1	NC_002516	Pseudomonas aeruginosa PAO1
spae3501.1	NC_002516	Pseudomonas aeruginosa PAO1
spae3550.1	NC_002516	Pseudomonas aeruginosa PAO1
spae357.1	NC_002516	Pseudomonas aeruginosa PAO1
spae3617.1	NC_002516	Pseudomonas aeruginosa PAO1
spae364.1	NC_002516	Pseudomonas aeruginosa PAO1
spae3650.1	NC_002516	Pseudomonas aeruginosa PAO1
spae3678.1	NC_002516	Pseudomonas aeruginosa PAO1
spae3704.1	NC_002516	Pseudomonas aeruginosa PAO1
spae3706.1	NC_002516	Pseudomonas aeruginosa PAO1
spae3762.1	NC_002516	Pseudomonas aeruginosa PAO1
spae3773.1	NC_002516	Pseudomonas aeruginosa PAO1
spae3779.1	NC_002516	Pseudomonas aeruginosa PAO1
spae381.1	NC_002516	Pseudomonas aeruginosa PAO1
spae3814.1	NC_002516	Pseudomonas aeruginosa PAO1
spae3959.1	NC_002516	Pseudomonas aeruginosa PAO1
spae4058.3	NC_002516	Pseudomonas aeruginosa PAO1
spae4374.1	NC_002516	Pseudomonas aeruginosa PAO1
spae438.1	NC_002516	Pseudomonas aeruginosa PAO1
spae4445.1	NC_002516	Pseudomonas aeruginosa PAO1
spae450.1	NC_002516	Pseudomonas aeruginosa PAO1
spae450.2	NC_002516	Pseudomonas aeruginosa PAO1
spae4515.1	NC_002516	Pseudomonas aeruginosa PAO1
spae4520.1	NC_002516	Pseudomonas aeruginosa PAO1
spae4537.1	NC_002516	Pseudomonas aeruginosa PAO1
spae4630.1	NC_002516	Pseudomonas aeruginosa PAO1
spae4781.1	NC_002516	Pseudomonas aeruginosa PAO1
spae4782.1	NC_002516	Pseudomonas aeruginosa PAO1
spae4957.3	NC_002516	Pseudomonas aeruginosa PAO1
spae4986.1	NC_002516	Pseudomonas aeruginosa PAO1
spae518.1	NC_002516	Pseudomonas aeruginosa PAO1
spae5197.1	NC_002516	Pseudomonas aeruginosa PAO1
spae5284.1	NC_002516	Pseudomonas aeruginosa PAO1
spae5284.2	NC_002516	Pseudomonas aeruginosa PAO1
spae5285.1	NC_002516	Pseudomonas aeruginosa PAO1
spae5309.1	NC_002516	Pseudomonas aeruginosa PAO1
spae5309.4	NC_002516	Pseudomonas aeruginosa PAO1
spae5345.1	NC_002516	Pseudomonas aeruginosa PAO1
spae5345.2	NC_002516	Pseudomonas aeruginosa PAO1
spae5354.1	NC_002516	Pseudomonas aeruginosa PAO1
spae5673.1	NC_002516	Pseudomonas aeruginosa PAO1
spae5681.1	NC_002516	Pseudomonas aeruginosa PAO1
spae5836.1	NC_002516	Pseudomonas aeruginosa PAO1
spae5837.1	NC_002516	Pseudomonas aeruginosa PAO1
spae5860.1	NC_002516	Pseudomonas aeruginosa PAO1
spae5926.1	NC_002516	Pseudomonas aeruginosa PAO1
spae6163.2	NC_002516	Pseudomonas aeruginosa PAO1
spae6172.1	NC_002516	Pseudomonas aeruginosa PAO1
spae6184.2	NC_002516	Pseudomonas aeruginosa PAO1
spae649.1	NC_002516	Pseudomonas aeruginosa PAO1
spae649.2	NC_002516	Pseudomonas aeruginosa PAO1
spae707.1	NC_002516	Pseudomonas aeruginosa PAO1
spae720.1	NC_002516	Pseudomonas aeruginosa PAO1
spae748.1	NC_002516	Pseudomonas aeruginosa PAO1
spae782.1	NC_002516	Pseudomonas aeruginosa PAO1
spae786.1	NC_002516	Pseudomonas aeruginosa PAO1
spae884.1	NC_002516	Pseudomonas aeruginosa PAO1
spae900.1	NC_002516	Pseudomonas aeruginosa PAO1
spae902.2	NC_002516	Pseudomonas aeruginosa PAO1
spae913.1	NC_002516	Pseudomonas aeruginosa PAO1
spae972.1	NC_002516	Pseudomonas aeruginosa PAO1
spau1008.1	NC_008463.1	Pseudomonas aeruginosa UCBPP-PA14
spau1012.1	NC_008463.1	Pseudomonas aeruginosa UCBPP-PA14
spau1136.1	NC_008463.1	Pseudomonas aeruginosa UCBPP-PA14
spau130.1	NC_008463.1	Pseudomonas aeruginosa UCBPP-PA14
spau1501.2	NC_008463.1	Pseudomonas aeruginosa UCBPP-PA14
spau1600.1	NC_008463.1	Pseudomonas aeruginosa UCBPP-PA14
spau1652.1	NC_008463.1	Pseudomonas aeruginosa UCBPP-PA14
spau1726.1	NC_008463.1	Pseudomonas aeruginosa UCBPP-PA14
spau1775.1	NC_008463.1	Pseudomonas aeruginosa UCBPP-PA14
spau1786.1	NC_008463.1	Pseudomonas aeruginosa UCBPP-PA14
spau182.1	NC_008463.1	Pseudomonas aeruginosa UCBPP-PA14
spau1925.1	NC_008463.1	Pseudomonas aeruginosa UCBPP-PA14
spau1941.1	NC_008463.1	Pseudomonas aeruginosa UCBPP-PA14
spau1952.1	NC_008463.1	Pseudomonas aeruginosa UCBPP-PA14
spau2025.1	NC_008463.1	Pseudomonas aeruginosa UCBPP-PA14
spau2068.1	NC_008463.1	Pseudomonas aeruginosa UCBPP-PA14
spau2130.1	NC_008463.1	Pseudomonas aeruginosa UCBPP-PA14
spau2155.2	NC_008463.1	Pseudomonas aeruginosa UCBPP-PA14
spau2427.1	NC_008463.1	Pseudomonas aeruginosa UCBPP-PA14
spau2445.1	NC_008463.1	Pseudomonas aeruginosa UCBPP-PA14
spau2447.1	NC_008463.1	Pseudomonas aeruginosa UCBPP-PA14
spau2455.1	NC_008463.1	Pseudomonas aeruginosa UCBPP-PA14
spau2600.1	NC_008463.1	Pseudomonas aeruginosa UCBPP-PA14
spau2673.1	NC_008463.1	Pseudomonas aeruginosa UCBPP-PA14
spau2678.1	NC_008463.1	Pseudomonas aeruginosa UCBPP-PA14
spau2678.2	NC_008463.1	Pseudomonas aeruginosa UCBPP-PA14
spau2734.1	NC_008463.1	Pseudomonas aeruginosa UCBPP-PA14
spau2809.1	NC_008463.1	Pseudomonas aeruginosa UCBPP-PA14
spau3160.1	NC_008463.1	Pseudomonas aeruginosa UCBPP-PA14
spau3177.1	NC_008463.1	Pseudomonas aeruginosa UCBPP-PA14
spau349.2	NC_008463.1	Pseudomonas aeruginosa UCBPP-PA14
spau3757.1	NC_008463.1	Pseudomonas aeruginosa UCBPP-PA14
spau3941.1	NC_008463.1	Pseudomonas aeruginosa UCBPP-PA14
spau395.1	NC_008463.1	Pseudomonas aeruginosa UCBPP-PA14
spau3975.2	NC_008463.1	Pseudomonas aeruginosa UCBPP-PA14
spau4087.1	NC_008463.1	Pseudomonas aeruginosa UCBPP-PA14
spau4106.1	NC_008463.1	Pseudomonas aeruginosa UCBPP-PA14
spau4287.2	NC_008463.1	Pseudomonas aeruginosa UCBPP-PA14
spau4384.1	NC_008463.1	Pseudomonas aeruginosa UCBPP-PA14
spau4402.1	NC_008463.1	Pseudomonas aeruginosa UCBPP-PA14
spau453.1	NC_008463.1	Pseudomonas aeruginosa UCBPP-PA14
spau4554.1	NC_008463.1	Pseudomonas aeruginosa UCBPP-PA14
spau4638.1	NC_008463.1	Pseudomonas aeruginosa UCBPP-PA14
spau4750.2	NC_008463.1	Pseudomonas aeruginosa UCBPP-PA14
spau5289.2	NC_008463.1	Pseudomonas aeruginosa UCBPP-PA14
spau531.1	NC_008463.1	Pseudomonas aeruginosa UCBPP-PA14
spau5331.1	NC_008463.1	Pseudomonas aeruginosa UCBPP-PA14
spau5356.1	NC_008463.1	Pseudomonas aeruginosa UCBPP-PA14
spau6199.1	NC_008463.1	Pseudomonas aeruginosa UCBPP-PA14
spau6435.1	NC_008463.1	Pseudomonas aeruginosa UCBPP-PA14
spau6457.2	NC_008463.1	Pseudomonas aeruginosa UCBPP-PA14
spau6461.1	NC_008463.1	Pseudomonas aeruginosa UCBPP-PA14
spau662.1	NC_008463.1	Pseudomonas aeruginosa UCBPP-PA14
spau905.1	NC_008463.1	Pseudomonas aeruginosa UCBPP-PA14
spfl1383.1	NC_004129.6	Pseudomonas fluorescens Pf-5
sret2275.1	NC_007761.1	Rhizobium etli CFN 42
sret2563.1	NC_007761.1	Rhizobium etli CFN 42
sret463.1	NC_007761.1	Rhizobium etli CFN 42
ssey4784.1	NC_016810.1	Salmonella enterica subsp. enterica serovar Typhimurium SL1344
ArcZ	NC_003197	Salmonella enterica subsp. enterica serovar Typhimurium str. LT2
CsrB	NC_003197	Salmonella enterica subsp. enterica serovar Typhimurium str. LT2
CsrC	NC_003197	Salmonella enterica subsp. enterica serovar Typhimurium str. LT2
DsrA	NC_003197	Salmonella enterica subsp. enterica serovar Typhimurium str. LT2
GlmY	NC_003197	Salmonella enterica subsp. enterica serovar Typhimurium str. LT2
GlmZ	NC_003197	Salmonella enterica subsp. enterica serovar Typhimurium str. LT2
InvR	NC_003197	Salmonella enterica subsp. enterica serovar Typhimurium str. LT2
IsrC	NC_003197	Salmonella enterica subsp. enterica serovar Typhimurium str. LT2
IsrN	NC_003197	Salmonella enterica subsp. enterica serovar Typhimurium str. LT2
IstR	NC_003197	Salmonella enterica subsp. enterica serovar Typhimurium str. LT2
MicA	NC_003197	Salmonella enterica subsp. enterica serovar Typhimurium str. LT2
MicC	NC_003197	Salmonella enterica subsp. enterica serovar Typhimurium str. LT2
OmrA	NC_003197	Salmonella enterica subsp. enterica serovar Typhimurium str. LT2
OxyS	NC_003197	Salmonella enterica subsp. enterica serovar Typhimurium str. LT2
RseX	NC_003197	Salmonella enterica subsp. enterica serovar Typhimurium str. LT2
RybB	NC_003197	Salmonella enterica subsp. enterica serovar Typhimurium str. LT2
RydB	NC_003197	Salmonella enterica subsp. enterica serovar Typhimurium str. LT2
RyeB	NC_003197	Salmonella enterica subsp. enterica serovar Typhimurium str. LT2
RyeC	NC_003197	Salmonella enterica subsp. enterica serovar Typhimurium str. LT2
RyfA	NC_003197	Salmonella enterica subsp. enterica serovar Typhimurium str. LT2
RygC	NC_003197	Salmonella enterica subsp. enterica serovar Typhimurium str. LT2
RygD	NC_003197	Salmonella enterica subsp. enterica serovar Typhimurium str. LT2
RyhB1	NC_003197	Salmonella enterica subsp. enterica serovar Typhimurium str. LT2
RyhB2	NC_003197	Salmonella enterica subsp. enterica serovar Typhimurium str. LT2
SgrS	NC_003197	Salmonella enterica subsp. enterica serovar Typhimurium str. LT2
SraB	NC_003197	Salmonella enterica subsp. enterica serovar Typhimurium str. LT2
SraF	NC_003197	Salmonella enterica subsp. enterica serovar Typhimurium str. LT2
SraL	NC_003197	Salmonella enterica subsp. enterica serovar Typhimurium str. LT2
SroB	NC_003197	Salmonella enterica subsp. enterica serovar Typhimurium str. LT2
SsrS	NC_003197	Salmonella enterica subsp. enterica serovar Typhimurium str. LT2
sstm1217.1	NC_003197	Salmonella enterica subsp. enterica serovar Typhimurium str. LT2
sstm1249.1	NC_003197	Salmonella enterica subsp. enterica serovar Typhimurium str. LT2
sstm1269.1	NC_003197	Salmonella enterica subsp. enterica serovar Typhimurium str. LT2
sstm129.1	NC_003197	Salmonella enterica subsp. enterica serovar Typhimurium str. LT2
sstm1297.1	NC_003197	Salmonella enterica subsp. enterica serovar Typhimurium str. LT2
sstm1326.1	NC_003197	Salmonella enterica subsp. enterica serovar Typhimurium str. LT2
sstm1346.1	NC_003197	Salmonella enterica subsp. enterica serovar Typhimurium str. LT2
sstm1353.1	NC_003197	Salmonella enterica subsp. enterica serovar Typhimurium str. LT2
sstm1420.1	NC_003197	Salmonella enterica subsp. enterica serovar Typhimurium str. LT2
sstm1445.1	NC_003197	Salmonella enterica subsp. enterica serovar Typhimurium str. LT2
sstm1451.1	NC_003197	Salmonella enterica subsp. enterica serovar Typhimurium str. LT2
sstm1630.1	NC_003197	Salmonella enterica subsp. enterica serovar Typhimurium str. LT2
sstm1730.1	NC_003197	Salmonella enterica subsp. enterica serovar Typhimurium str. LT2
sstm1746.2	NC_003197	Salmonella enterica subsp. enterica serovar Typhimurium str. LT2
sstm1750.1	NC_003197	Salmonella enterica subsp. enterica serovar Typhimurium str. LT2
sstm1863.1	NC_003197	Salmonella enterica subsp. enterica serovar Typhimurium str. LT2
sstm1969.2	NC_003197	Salmonella enterica subsp. enterica serovar Typhimurium str. LT2
sstm2001.1	NC_003197	Salmonella enterica subsp. enterica serovar Typhimurium str. LT2
sstm2078.1	NC_003197	Salmonella enterica subsp. enterica serovar Typhimurium str. LT2
sstm2085.1	NC_003197	Salmonella enterica subsp. enterica serovar Typhimurium str. LT2
sstm2232.1	NC_003197	Salmonella enterica subsp. enterica serovar Typhimurium str. LT2
sstm2345.1	NC_003197	Salmonella enterica subsp. enterica serovar Typhimurium str. LT2
sstm2367.1	NC_003197	Salmonella enterica subsp. enterica serovar Typhimurium str. LT2
sstm2657.1	NC_003197	Salmonella enterica subsp. enterica serovar Typhimurium str. LT2
sstm2675.2	NC_003197	Salmonella enterica subsp. enterica serovar Typhimurium str. LT2
sstm2762.1	NC_003197	Salmonella enterica subsp. enterica serovar Typhimurium str. LT2
sstm2762.2	NC_003197	Salmonella enterica subsp. enterica serovar Typhimurium str. LT2
sstm2763.2	NC_003197	Salmonella enterica subsp. enterica serovar Typhimurium str. LT2
sstm2808.1	NC_003197	Salmonella enterica subsp. enterica serovar Typhimurium str. LT2
sstm2840.1	NC_003197	Salmonella enterica subsp. enterica serovar Typhimurium str. LT2
sstm2906.1	NC_003197	Salmonella enterica subsp. enterica serovar Typhimurium str. LT2
sstm3117.1	NC_003197	Salmonella enterica subsp. enterica serovar Typhimurium str. LT2
sstm3136.1	NC_003197	Salmonella enterica subsp. enterica serovar Typhimurium str. LT2
sstm3171.2	NC_003197	Salmonella enterica subsp. enterica serovar Typhimurium str. LT2
sstm3195.2	NC_003197	Salmonella enterica subsp. enterica serovar Typhimurium str. LT2
sstm3199.1	NC_003197	Salmonella enterica subsp. enterica serovar Typhimurium str. LT2
sstm3363.1	NC_003197	Salmonella enterica subsp. enterica serovar Typhimurium str. LT2
sstm340.1	NC_003197	Salmonella enterica subsp. enterica serovar Typhimurium str. LT2
sstm3716.1	NC_003197	Salmonella enterica subsp. enterica serovar Typhimurium str. LT2
sstm4210.1	NC_003197	Salmonella enterica subsp. enterica serovar Typhimurium str. LT2
sstm4272.1	NC_003197	Salmonella enterica subsp. enterica serovar Typhimurium str. LT2
sstm4343.1	NC_003197	Salmonella enterica subsp. enterica serovar Typhimurium str. LT2
sstm4455.1	NC_003197	Salmonella enterica subsp. enterica serovar Typhimurium str. LT2
sstm4505.1	NC_003197	Salmonella enterica subsp. enterica serovar Typhimurium str. LT2
sstm4539.1	NC_003197	Salmonella enterica subsp. enterica serovar Typhimurium str. LT2
sstm4778.1	NC_003197	Salmonella enterica subsp. enterica serovar Typhimurium str. LT2
sstm515.1	NC_003197	Salmonella enterica subsp. enterica serovar Typhimurium str. LT2
sstm557.1	NC_003197	Salmonella enterica subsp. enterica serovar Typhimurium str. LT2
sstm729.1	NC_003197	Salmonella enterica subsp. enterica serovar Typhimurium str. LT2
sstm75.1	NC_003197	Salmonella enterica subsp. enterica serovar Typhimurium str. LT2
ssme1399.1	NC_003047.1	Sinorhizobium meliloti 1021
ssme1668.1	NC_003047.1	Sinorhizobium meliloti 1021
ssme1699.2	NC_003047.1	Sinorhizobium meliloti 1021
ssme1699.4	NC_003047.1	Sinorhizobium meliloti 1021
ssme202.2	NC_003047.1	Sinorhizobium meliloti 1021
ssme2372.1	NC_003047.1	Sinorhizobium meliloti 1021
ssme2973.1	NC_003047.1	Sinorhizobium meliloti 1021
ssme2973.2	NC_003047.1	Sinorhizobium meliloti 1021
ssme2987.1	NC_003047.1	Sinorhizobium meliloti 1021
ssme3047.1	NC_003047.1	Sinorhizobium meliloti 1021
ssme3106.1	NC_003047.1	Sinorhizobium meliloti 1021
ssme3106.2	NC_003047.1	Sinorhizobium meliloti 1021
ssme3510.1	NC_003047.1	Sinorhizobium meliloti 1021
ssme578.1	NC_003047.1	Sinorhizobium meliloti 1021
ssab943.2	NC_007622.1	Staphylococcus aureus RF122
RNAIII	NC_003923	Staphylococcus aureus subsp. aureus MW2
ssau1007.2	NC_002745.2	Staphylococcus aureus subsp. aureus N315
ssau1013.1	NC_002745.2	Staphylococcus aureus subsp. aureus N315
ssau1058.1	NC_002745.2	Staphylococcus aureus subsp. aureus N315
ssau1151.1	NC_002745.2	Staphylococcus aureus subsp. aureus N315
ssau1226.1	NC_002745.2	Staphylococcus aureus subsp. aureus N315
ssau1284.1	NC_002745.2	Staphylococcus aureus subsp. aureus N315
ssau1373.1	NC_002745.2	Staphylococcus aureus subsp. aureus N315
ssau1511.1	NC_002745.2	Staphylococcus aureus subsp. aureus N315
ssau1779.1	NC_002745.2	Staphylococcus aureus subsp. aureus N315
ssau1800.1	NC_002745.2	Staphylococcus aureus subsp. aureus N315
ssau1867.1	NC_002745.2	Staphylococcus aureus subsp. aureus N315
ssau2011.1	NC_002745.2	Staphylococcus aureus subsp. aureus N315
ssau209.1	NC_002745.2	Staphylococcus aureus subsp. aureus N315
ssau217.1	NC_002745.2	Staphylococcus aureus subsp. aureus N315
ssau2207.2	NC_002745.2	Staphylococcus aureus subsp. aureus N315
ssau2294.1	NC_002745.2	Staphylococcus aureus subsp. aureus N315
ssau2295.2	NC_002745.2	Staphylococcus aureus subsp. aureus N315
ssau2368.1	NC_002745.2	Staphylococcus aureus subsp. aureus N315
ssau2368.2	NC_002745.2	Staphylococcus aureus subsp. aureus N315
ssau2487.1	NC_002745.2	Staphylococcus aureus subsp. aureus N315
ssau2545.1	NC_002745.2	Staphylococcus aureus subsp. aureus N315
ssau2545.3	NC_002745.2	Staphylococcus aureus subsp. aureus N315
ssau255.1	NC_002745.2	Staphylococcus aureus subsp. aureus N315
ssau2612.1	NC_002745.2	Staphylococcus aureus subsp. aureus N315
ssau2617.1	NC_002745.2	Staphylococcus aureus subsp. aureus N315
ssau2633.1	NC_002745.2	Staphylococcus aureus subsp. aureus N315
ssau2716.1	NC_002745.2	Staphylococcus aureus subsp. aureus N315
ssau414.1	NC_002745.2	Staphylococcus aureus subsp. aureus N315
ssau437.1	NC_002745.2	Staphylococcus aureus subsp. aureus N315
ssau470.1	NC_002745.2	Staphylococcus aureus subsp. aureus N315
ssau50.1	NC_002745.2	Staphylococcus aureus subsp. aureus N315
ssau627.1	NC_002745.2	Staphylococcus aureus subsp. aureus N315
ssau638.1	NC_002745.2	Staphylococcus aureus subsp. aureus N315
ssau680.1	NC_002745.2	Staphylococcus aureus subsp. aureus N315
ssau696.1	NC_002745.2	Staphylococcus aureus subsp. aureus N315
ssau71.1	NC_002745.2	Staphylococcus aureus subsp. aureus N315
ssau764.1	NC_002745.2	Staphylococcus aureus subsp. aureus N315
ssau830.1	NC_002745.2	Staphylococcus aureus subsp. aureus N315
ssau876.1	NC_002745.2	Staphylococcus aureus subsp. aureus N315
ssau976.1	NC_002745.2	Staphylococcus aureus subsp. aureus N315
ssau996.1	NC_002745.2	Staphylococcus aureus subsp. aureus N315
ssao2094.1	NC_007795.1	Staphylococcus aureus subsp. aureus NCTC 8325
ssae1890.2	NC_009641.1	Staphylococcus aureus subsp. aureus str. Newman
ssae1890.3	NC_009641.1	Staphylococcus aureus subsp. aureus str. Newman
ssaa992.2	NC_007793.1	Staphylococcus aureus subsp. aureus USA300_FPR3757
ssan1164.1	NC_004368.1	Streptococcus agalactiae NEM316
ssan1301.1	NC_004368.1	Streptococcus agalactiae NEM316
ssan1351.1	NC_004368.1	Streptococcus agalactiae NEM316
ssan1656.1	NC_004368.1	Streptococcus agalactiae NEM316
ssan2053.1	NC_004368.1	Streptococcus agalactiae NEM316
ssan478.1	NC_004368.1	Streptococcus agalactiae NEM316
sspd1216.1	NC_008533.1	Streptococcus pneumoniae D39
sspd132.1	NC_008533.1	Streptococcus pneumoniae D39
sspd150.1	NC_008533.1	Streptococcus pneumoniae D39
sspd1679.1	NC_008533.1	Streptococcus pneumoniae D39
sspd1688.1	NC_008533.1	Streptococcus pneumoniae D39
sspd1751.1	NC_008533.1	Streptococcus pneumoniae D39
sspd232.1	NC_008533.1	Streptococcus pneumoniae D39
sspd770.1	NC_008533.1	Streptococcus pneumoniae D39
sspd821.1	NC_008533.1	Streptococcus pneumoniae D39
sspd863.1	NC_008533.1	Streptococcus pneumoniae D39
sspd913.1	NC_008533.1	Streptococcus pneumoniae D39
sspd968.1	NC_008533.1	Streptococcus pneumoniae D39
sspn1034.1	NC_003028.3	Streptococcus pneumoniae TIGR4
sspn1456.1	NC_003028.3	Streptococcus pneumoniae TIGR4
sspn172.1	NC_003028.3	Streptococcus pneumoniae TIGR4
sspn2087.1	NC_003028.3	Streptococcus pneumoniae TIGR4
sspn210.1	NC_003028.3	Streptococcus pneumoniae TIGR4
sspn229.2	NC_003028.3	Streptococcus pneumoniae TIGR4
sspn231.1	NC_003028.3	Streptococcus pneumoniae TIGR4
sspn234.1	NC_003028.3	Streptococcus pneumoniae TIGR4
sspn242.1	NC_003028.3	Streptococcus pneumoniae TIGR4
sspn25.2	NC_003028.3	Streptococcus pneumoniae TIGR4
sspn624.1	NC_003028.3	Streptococcus pneumoniae TIGR4
sspn668.1	NC_003028.3	Streptococcus pneumoniae TIGR4
sspn822.4	NC_003028.3	Streptococcus pneumoniae TIGR4
sspz1017.1	NC_007297.1	Streptococcus pyogenes MGAS5005
sspz1019.1	NC_007297.1	Streptococcus pyogenes MGAS5005
sspz1176.1	NC_007297.1	Streptococcus pyogenes MGAS5005
sspz1176.2	NC_007297.1	Streptococcus pyogenes MGAS5005
sspz1252.1	NC_007297.1	Streptococcus pyogenes MGAS5005
sspz1679.1	NC_007297.1	Streptococcus pyogenes MGAS5005
sspz1720.1	NC_007297.1	Streptococcus pyogenes MGAS5005
sspz1746.1	NC_007297.1	Streptococcus pyogenes MGAS5005
sspz1755.1	NC_007297.1	Streptococcus pyogenes MGAS5005
sspz1807.1	NC_007297.1	Streptococcus pyogenes MGAS5005
sspz1809.1	NC_007297.1	Streptococcus pyogenes MGAS5005
sspz196.1	NC_007297.1	Streptococcus pyogenes MGAS5005
sspz215.1	NC_007297.1	Streptococcus pyogenes MGAS5005
sspz453.1	NC_007297.1	Streptococcus pyogenes MGAS5005
sspz5596.1	NC_007297.1	Streptococcus pyogenes MGAS5005
sspz915.1	NC_007297.1	Streptococcus pyogenes MGAS5005
ssco1046.2	NC_003888.3	Streptomyces coelicolor A3(2)
ssco1712.1	NC_003888.3	Streptomyces coelicolor A3(2)
ssco2227.1	NC_003888.3	Streptomyces coelicolor A3(2)
ssco2983.2	NC_003888.3	Streptomyces coelicolor A3(2)
ssco3209.1	NC_003888.3	Streptomyces coelicolor A3(2)
ssco3511.1	NC_003888.3	Streptomyces coelicolor A3(2)
ssco4316.1	NC_003888.3	Streptomyces coelicolor A3(2)
ssco4516.1	NC_003888.3	Streptomyces coelicolor A3(2)
ssco4806.1	NC_003888.3	Streptomyces coelicolor A3(2)
ssco5056.1	NC_003888.3	Streptomyces coelicolor A3(2)
ssco5128.1	NC_003888.3	Streptomyces coelicolor A3(2)
ssco6177.1	NC_003888.3	Streptomyces coelicolor A3(2)
ssco6707.1	NC_003888.3	Streptomyces coelicolor A3(2)
ssco7689.1	NC_003888.3	Streptomyces coelicolor A3(2)
ssgr3160.1	NC_010572.1	Streptomyces griseus subsp. griseus NBRC 13350
ssgr3250.1	NC_010572.1	Streptomyces griseus subsp. griseus NBRC 13350
ssgr3583.1	NC_010572.1	Streptomyces griseus subsp. griseus NBRC 13350
ssgr3902.1	NC_010572.1	Streptomyces griseus subsp. griseus NBRC 13350
ssgr4229.1	NC_010572.1	Streptomyces griseus subsp. griseus NBRC 13350
ssgr4580.1	NC_010572.1	Streptomyces griseus subsp. griseus NBRC 13350
ssgr5209.1	NC_010572.1	Streptomyces griseus subsp. griseus NBRC 13350
ssgr5384.1	NC_010572.1	Streptomyces griseus subsp. griseus NBRC 13350
ssgr6311.2	NC_010572.1	Streptomyces griseus subsp. griseus NBRC 13350
ssgr6654.1	NC_010572.1	Streptomyces griseus subsp. griseus NBRC 13350
ssgr7191.1	NC_010572.1	Streptomyces griseus subsp. griseus NBRC 13350
ssgr7202.1	NC_010572.1	Streptomyces griseus subsp. griseus NBRC 13350
ssyf1900.1	NC_007604.1	Synechococcus elongatus PCC 7942
ssyw707.1	NC_005070.1	Synechococcus sp. WH 8102
ssyn1000.1	NC_000911.1	Synechocystis sp. PCC 6803
ssyn1001.1	NC_000911.1	Synechocystis sp. PCC 6803
ssyn1016.1	NC_000911.1	Synechocystis sp. PCC 6803
ssyn1088.1	NC_000911.1	Synechocystis sp. PCC 6803
ssyn1127.1	NC_000911.1	Synechocystis sp. PCC 6803
ssyn1144.1	NC_000911.1	Synechocystis sp. PCC 6803
ssyn1210.1	NC_000911.1	Synechocystis sp. PCC 6803
ssyn1246.1	NC_000911.1	Synechocystis sp. PCC 6803
ssyn1284.1	NC_000911.1	Synechocystis sp. PCC 6803
ssyn1323.1	NC_000911.1	Synechocystis sp. PCC 6803
ssyn1329.1	NC_000911.1	Synechocystis sp. PCC 6803
ssyn1349.1	NC_000911.1	Synechocystis sp. PCC 6803
ssyn137.1	NC_000911.1	Synechocystis sp. PCC 6803
ssyn1505.1	NC_000911.1	Synechocystis sp. PCC 6803
ssyn1511.1	NC_000911.1	Synechocystis sp. PCC 6803
ssyn1519.1	NC_000911.1	Synechocystis sp. PCC 6803
ssyn1660.1	NC_000911.1	Synechocystis sp. PCC 6803
ssyn167.1	NC_000911.1	Synechocystis sp. PCC 6803
ssyn1689.1	NC_000911.1	Synechocystis sp. PCC 6803
ssyn1753.1	NC_000911.1	Synechocystis sp. PCC 6803
ssyn1768.1	NC_000911.1	Synechocystis sp. PCC 6803
ssyn1769.1	NC_000911.1	Synechocystis sp. PCC 6803
ssyn1789.1	NC_000911.1	Synechocystis sp. PCC 6803
ssyn1836.1	NC_000911.1	Synechocystis sp. PCC 6803
ssyn1849.1	NC_000911.1	Synechocystis sp. PCC 6803
ssyn198.1	NC_000911.1	Synechocystis sp. PCC 6803
ssyn1993.1	NC_000911.1	Synechocystis sp. PCC 6803
ssyn2066.1	NC_000911.1	Synechocystis sp. PCC 6803
ssyn2163.1	NC_000911.1	Synechocystis sp. PCC 6803
ssyn2164.1	NC_000911.1	Synechocystis sp. PCC 6803
ssyn2168.1	NC_000911.1	Synechocystis sp. PCC 6803
ssyn2270.1	NC_000911.1	Synechocystis sp. PCC 6803
ssyn2467.1	NC_000911.1	Synechocystis sp. PCC 6803
ssyn2505.1	NC_000911.1	Synechocystis sp. PCC 6803
ssyn2513.1	NC_000911.1	Synechocystis sp. PCC 6803
ssyn2538.1	NC_000911.1	Synechocystis sp. PCC 6803
ssyn2646.1	NC_000911.1	Synechocystis sp. PCC 6803
ssyn2675.1	NC_000911.1	Synechocystis sp. PCC 6803
ssyn2707.1	NC_000911.1	Synechocystis sp. PCC 6803
ssyn2824.1	NC_000911.1	Synechocystis sp. PCC 6803
ssyn2826.1	NC_000911.1	Synechocystis sp. PCC 6803
ssyn2860.1	NC_000911.1	Synechocystis sp. PCC 6803
ssyn2860.2	NC_000911.1	Synechocystis sp. PCC 6803
ssyn2961.1	NC_000911.1	Synechocystis sp. PCC 6803
ssyn3080.1	NC_000911.1	Synechocystis sp. PCC 6803
ssyn3199.1	NC_000911.1	Synechocystis sp. PCC 6803
ssyn3208.1	NC_000911.1	Synechocystis sp. PCC 6803
ssyn323.1	NC_000911.1	Synechocystis sp. PCC 6803
ssyn3291.1	NC_000911.1	Synechocystis sp. PCC 6803
ssyn3300.1	NC_000911.1	Synechocystis sp. PCC 6803
ssyn3301.1	NC_000911.1	Synechocystis sp. PCC 6803
ssyn343.1	NC_000911.1	Synechocystis sp. PCC 6803
ssyn343.2	NC_000911.1	Synechocystis sp. PCC 6803
ssyn3440.1	NC_000911.1	Synechocystis sp. PCC 6803
ssyn3466.1	NC_000911.1	Synechocystis sp. PCC 6803
ssyn3566.1	NC_000911.1	Synechocystis sp. PCC 6803
ssyn418.2	NC_000911.1	Synechocystis sp. PCC 6803
ssyn46.1	NC_000911.1	Synechocystis sp. PCC 6803
ssyn650.1	NC_000911.1	Synechocystis sp. PCC 6803
ssyn696.1	NC_000911.1	Synechocystis sp. PCC 6803
ssyn712.1	NC_000911.1	Synechocystis sp. PCC 6803
ssyn737.1	NC_000911.1	Synechocystis sp. PCC 6803
ssyn771.1	NC_000911.1	Synechocystis sp. PCC 6803
ssyn820.1	NC_000911.1	Synechocystis sp. PCC 6803
ssyn824.1	NC_000911.1	Synechocystis sp. PCC 6803
ssyn866.1	NC_000911.1	Synechocystis sp. PCC 6803
ssyn869.1	NC_000911.1	Synechocystis sp. PCC 6803
ssyn891.1	NC_000911.1	Synechocystis sp. PCC 6803
ssyn90.2	NC_000911.1	Synechocystis sp. PCC 6803
ssyn925.1	NC_000911.1	Synechocystis sp. PCC 6803
stel1863.1	NC_004113.1	Thermosynechococcus elongatus BP-1
MicX	NC_002505	Vibrio cholerae O1 biovar El Tor str. N16961
Qrr1	NC_002505	Vibrio cholerae O1 biovar El Tor str. N16961
svch1199.1	NC_002505	Vibrio cholerae O1 biovar El Tor str. N16961
svch17.1	NC_002505	Vibrio cholerae O1 biovar El Tor str. N16961
svch178.1	NC_002505	Vibrio cholerae O1 biovar El Tor str. N16961
svch2550.1	NC_002505	Vibrio cholerae O1 biovar El Tor str. N16961
svch301.1	NC_002505	Vibrio cholerae O1 biovar El Tor str. N16961
svch450.1	NC_002505	Vibrio cholerae O1 biovar El Tor str. N16961
svch773.1	NC_002505	Vibrio cholerae O1 biovar El Tor str. N16961
svch889.1	NC_002505	Vibrio cholerae O1 biovar El Tor str. N16961
svch912.1	NC_002505	Vibrio cholerae O1 biovar El Tor str. N16961
svch995.1	NC_002505	Vibrio cholerae O1 biovar El Tor str. N16961
VrrA	NC_002505	Vibrio cholerae O1 biovar El Tor str. N16961
MicX	NC_002506	Vibrio cholerae O1 biovar El Tor str. N16961 chromosome II
Qrr2	NC_002506	Vibrio cholerae O1 biovar El Tor str. N16961 chromosome II
Qrr4	NC_002506	Vibrio cholerae O1 biovar El Tor str. N16961 chromosome II
Qrr1	NC_009783	Vibrio harveyi ATCC BAA-1116
svha1081.1	NC_009783	Vibrio harveyi ATCC BAA-1116
svha556.1	NC_009783	Vibrio harveyi ATCC BAA-1116
sxcb1086.1	NC_007086.1	Xanthomonas campestris pv. campestris str. 8004
sxcb3891.1	NC_007086.1	Xanthomonas campestris pv. campestris str. 8004
sxcb411.1	NC_007086.1	Xanthomonas campestris pv. campestris str. 8004
sxcb4633.1	NC_007086.1	Xanthomonas campestris pv. campestris str. 8004
sxop1068.1	NC_010717.1	Xanthomonas oryzae pv. oryzae PXO99A
sxop1379.1	NC_010717.1	Xanthomonas oryzae pv. oryzae PXO99A
sxop251.1	NC_010717.1	Xanthomonas oryzae pv. oryzae PXO99A
sxop3206.1	NC_010717.1	Xanthomonas oryzae pv. oryzae PXO99A
sxop3206.2	NC_010717.1	Xanthomonas oryzae pv. oryzae PXO99A
sxop4452.1	NC_010717.1	Xanthomonas oryzae pv. oryzae PXO99A
sxop4956.1	NC_010717.1	Xanthomonas oryzae pv. oryzae PXO99A
sxop5218.1	NC_010717.1	Xanthomonas oryzae pv. oryzae PXO99A
sypk3467.1	NC_004088.1	Yersinia pestis KIM10+
