## Additional file 2 for "PresRAT: A server for identification of bacterial small-RNA sequences and their targets with probable binding region"

### Sheet: Organism.name.with.sRNA.info
Bacterial name
Acinetobacter sp. ADP1
Agrobacterium tumefaciens str. C58
Azotobacter vinelandii DJ
Bacillus subtilis subsp. subtilis str. 168
Bordetella pertussis Tohama I
Caulobacter crescentus CB15
Chlamydia trachomatis L2b/UCH-1/proctitis
Clostridium acetobutylicum ATCC 824
Clostridium acetobutylicum ATCC 824 plasmid
Escherichia coli 536
Escherichia coli K12 MG1655
Francisella tularensis subsp. holarctica LVS
Gloeobacter violaceus PCC 7421
Helicobacter pylori 26695
Legionella pneumophila subsp. pneumophila str. Philadelphia 1
Listeria monocytogenes EGD-e
Mycobacterium bovis BCG str. Pasteur 1173P2
Mycobacterium tuberculosis CDC1551
Mycobacterium tuberculosis H37Rv
Myxococcus xanthus DK 1622
Neisseria meningitidis MC58
Nostoc punctiforme PCC 73102
Nostoc sp. PCC 7120
Prochlorococcus marinus str. MIT 9313
Prochlorococcus marinus subsp. pastoris str. CCMP1986
Pseudomonas aeruginosa PAO1
Pseudomonas aeruginosa UCBPP-PA14
Pseudomonas fluorescens Pf-5
Rhizobium etli CFN 42
Salmonella enterica subsp. enterica serovar Typhimurium SL1344
Salmonella enterica subsp. enterica serovar Typhimurium str. LT2
Sinorhizobium meliloti 1021
Staphylococcus aureus RF122
Staphylococcus aureus subsp. aureus MW2
Staphylococcus aureus subsp. aureus N315
Staphylococcus aureus subsp. aureus NCTC 8325
Staphylococcus aureus subsp. aureus str. Newman
Staphylococcus aureus subsp. aureus USA300_FPR3757
Streptococcus agalactiae NEM316
Streptococcus pneumoniae D39
Streptococcus pneumoniae TIGR4
Streptococcus pyogenes MGAS5005
Streptomyces coelicolor A3(2)
Streptomyces griseus subsp. griseus NBRC 13350
Synechococcus elongatus PCC 7942
Synechococcus sp. WH 8102
Synechocystis sp. PCC 6803
Thermosynechococcus elongatus BP-1
Vibrio cholerae O1 biovar El Tor str. N16961 chromosome II
Vibrio cholerae O1 biovar El Tor str. N16961
Vibrio harveyi ATCC BAA-1116
Xanthomonas campestris pv. campestris str. 8004
Xanthomonas oryzae pv. oryzae PXO99A
Yersinia pestis KIM10+
