## Additional file 3 for "PresRAT: A server for identification of bacterial small-RNA sequences and their targets with probable binding region"

### Sheet: sRNA from non-genic region
Genome	Bacterial Name	Genome Size	sRNA predicted
NC_001988.2.gb	Clostridium_acetobutylicum_ATCC_824	192000	9
NC_010280.2.gb	Chlamydia_trachomatis_L2b/UCH-1/proctitis	1038863	72
NC_002506.gb	Vibrio_cholerae_O1_biovar_El_Tor_str._N16961	1072315	43
NC_005072.gb	Prochlorococcus_marinus_subsp._pastoris_str._CCMP1986	1657990	91
NC_018939.1.gb	Helicobacter_pylori_26695	1667892	107
NC_007297.1.gb	Streptococcus_pyogenes_MGAS5005	1838554	95
NC_007880.1.gb	Francisella_tularensis_subsp._holarctica_LVS	1895994	71
NC_008533.1.gb	Streptococcus_pneumoniae_D39	2046115	88
NC_003028.3.gb	Streptococcus_pneumoniae_TIGR4	2160842	123
NC_004368.1.gb	Streptococcus_agalactiae_NEM316	2211485	218
NC_003112.gb	Neisseria_meningitidis_MC58	2272360	266
NC_005071.1.gb	Prochlorococcus_marinus_str._MIT_9313	2410873	319
NC_005070.1.gb	Synechococcus_sp._WH_8102	2434428	928
NC_004113.1.gb	Thermosynechococcus_elongatus_BP-1	2593857	285
NC_007604.1.gb	Synechococcus_elongatus_PCC_7942	2695903	575
NC_007622.1.gb	Staphylococcus_aureus_RF122	2742531	90
NC_002745.2.gb	Staphylococcus_aureus_subsp._aureus_N315	2814816	97
NC_003923.gb	Staphylococcus_aureus_subsp._aureus_MW2	2820462	101
NC_007795.1.gb	Staphylococcus_aureus_subsp._aureus_NCTC_8325	2821361	112
NC_003062.2.gb	Agrobacterium_fabrum_str._C58	2841580	469
NC_007793.1.gb	Staphylococcus_aureus_subsp._aureus_USA300_FPR3757	2872769	99
NC_009641.1.gb	Staphylococcus_aureus_subsp._aureus_str._Newman	2878897	95
NC_003210.1.gb	Listeria_monocytogenes_EGD-e	2944528	127
NC_002505.gb	Vibrio_cholerae_O1_biovar_El_Tor_str._N16961	2961149	196
NC_002942.5.gb	Legionella_pneumophila_subsp._pneumophila_str._Philadelphia_1	3397754	125
NC_000911.1.gb	Synechocystis_sp._PCC_6803	3573470	232
NC_005966.1.gb	Acinetobacter_sp._ADP1	3598621	142
NC_003047.1.gb	Sinorhizobium_meliloti_1021	3654135	787
NC_009783.gb	Vibrio_campbellii_ATCC_BAA-1116	3765351	225
NC_003030.1.gb	Clostridium_acetobutylicum_ATCC_824	3940880	138
NC_002696.2.gb	Caulobacter_crescentus_CB15	4016947	1737
NC_002929.2.gb	Bordetella_pertussis_Tohama_I	4086189	1203
NC_000964.gb	Bacillus_subtilis_subsp._subtilis_str._168	4215606	272
NC_008769.1.gb	Mycobacterium_bovis_BCG_str._Pasteur_1173P2	4374522	1423
NC_007761.1.gb	Rhizobium_etli_CFN_42	4381608	800
NC_002755.2.gb	Mycobacterium_tuberculosis_CDC1551	4403837	1641
NC_000962.3.gb	Mycobacterium_tuberculosis_H37Rv	4411532	1419
NC_004088.1.gb	Yersinia_pestis_KIM10+	4600755	263
NC_000913.gb	Escherichia_coli_str._K-12_substr._MG1655	4641652	303
NC_005125.1.gb	Gloeobacter_violaceus_PCC_7421	4659019	1122
NC_003197.gb	Salmonella_enterica_subsp._enterica_serovar_Typhimurium_str._LT2	4857432	326
NC_016810.1.gb	Salmonella_enterica_subsp._enterica_serovar_Typhimurium_str._SL1344	4878012	341
NC_008253.1.gb	Escherichia_coli_536	4938920	367
NC_007086.1.gb	Xanthomonas_campestris_pv._campestris_str._8004	5148708	1609
NC_010717.1.gb	Xanthomonas_oryzae_pv._oryzae_PXO99A	5240075	1678
NC_012560.gb	Azotobacter_vinelandii_DJ	5365318	1971
NC_002516.gb	Pseudomonas_aeruginosa_PAO1	6264404	2368
NC_003272.1.gb	Nostoc_sp._PCC_7120_(Anabaena_sp._PCC_7120)	6413771	225
NC_008463.1.gb	Pseudomonas_aeruginosa_UCBPP-PA14	6537648	2486
NC_004129.6.gb	Pseudomonas_protegens_Pf-5	7074893	1868
NC_010628.1.gb	Nostoc_punctiforme_PCC_73102_(Nostoc_punctiforme_ATCC_29133)	8234322	254
NC_010572.1.gb	Streptomyces_griseus_subsp._griseus_NBRC_13350_(Streptomyces	8545929	5285
NC_003888.3.gb	Streptomyces_coelicolor_A3(2)	8667507	4694
NC_008095.1.gb	Myxococcus_xanthus_DK_1622	9139763	4970

### Sheet: sRNA from genic region
Genome	Bacterial Name	Genome Size	sRNA predicted
NC_001988.2.gb	Clostridium_acetobutylicum_ATCC_824	192000	37
NC_010280.2.gb	Chlamydia_trachomatis_L2b/UCH-1/proctitis	1038863	109
NC_002506.gb	Vibrio_cholerae_O1_biovar_El_Tor_str._N16961	1072315	23
NC_005072.gb	Prochlorococcus_marinus_subsp._pastoris_str._CCMP1986	1657990	504
NC_018939.1.gb	Helicobacter_pylori_26695	1667892	183
NC_007297.1.gb	Streptococcus_pyogenes_MGAS5005	1838554	296
NC_007880.1.gb	Francisella_tularensis_subsp._holarctica_LVS	1895994	288
NC_008533.1.gb	Streptococcus_pneumoniae_D39	2046115	302
NC_003028.3.gb	Streptococcus_pneumoniae_TIGR4	2160842	47
NC_004368.1.gb	Streptococcus_agalactiae_NEM316	2211485	322
NC_003112.gb	Neisseria_meningitidis_MC58	2272360	179
NC_005071.1.gb	Prochlorococcus_marinus_str._MIT_9313	2410873	124
NC_005070.1.gb	Synechococcus_sp._WH_8102	2434428	144
NC_004113.1.gb	Thermosynechococcus_elongatus_BP-1	2593857	155
NC_007604.1.gb	Synechococcus_elongatus_PCC_7942	2695903	134
NC_007622.1.gb	Staphylococcus_aureus_RF122	2742531	246
NC_002745.2.gb	Staphylococcus_aureus_subsp._aureus_N315	2814816	245
NC_003923.gb	Staphylococcus_aureus_subsp._aureus_MW2	2820462	255
NC_007795.1.gb	Staphylococcus_aureus_subsp._aureus_NCTC_8325	2821361	334
NC_003062.2.gb	Agrobacterium_fabrum_str._C58	2841580	105
NC_007793.1.gb	Staphylococcus_aureus_subsp._aureus_USA300_FPR3757	2872769	239
NC_009641.1.gb	Staphylococcus_aureus_subsp._aureus_str._Newman	2878897	238
NC_003210.1.gb	Listeria_monocytogenes_EGD-e	2944528	340
NC_002505.gb	Vibrio_cholerae_O1_biovar_El_Tor_str._N16961	2961149	152
NC_002942.5.gb	Legionella_pneumophila_subsp._pneumophila_str._Philadelphia_1	3397754	244
NC_000911.1.gb	Synechocystis_sp._PCC_6803	3573470	500
NC_005966.1.gb	Acinetobacter_sp._ADP1	3598621	165
NC_003047.1.gb	Sinorhizobium_meliloti_1021	3654135	134
NC_009783.gb	Vibrio_campbellii_ATCC_BAA-1116	3765351	257
NC_003030.1.gb	Clostridium_acetobutylicum_ATCC_824	3940880	851
NC_002696.2.gb	Caulobacter_crescentus_CB15	4016947	242
NC_002929.2.gb	Bordetella_pertussis_Tohama_I	4086189	160
NC_000964.gb	Bacillus_subtilis_subsp._subtilis_str._168	4215606	291
NC_008769.1.gb	Mycobacterium_bovis_BCG_str._Pasteur_1173P2	4374522	188
NC_007761.1.gb	Rhizobium_etli_CFN_42	4381608	93
NC_002755.2.gb	Mycobacterium_tuberculosis_CDC1551	4403837	202
NC_000962.3.gb	Mycobacterium_tuberculosis_H37Rv	4411532	192
NC_004088.1.gb	Yersinia_pestis_KIM10+	4600755	235
NC_000913.gb	Escherichia_coli_str._K-12_substr._MG1655	4641652	320
NC_005125.1.gb	Gloeobacter_violaceus_PCC_7421	4659019	308
NC_003197.gb	Salmonella_enterica_subsp._enterica_serovar_Typhimurium_str._LT2	4857432	234
NC_016810.1.gb	Salmonella_enterica_subsp._enterica_serovar_Typhimurium_str._SL1344	4878012	225
NC_008253.1.gb	Escherichia_coli_536	4938920	210
NC_007086.1.gb	Xanthomonas_campestris_pv._campestris_str._8004	5148708	143
NC_010717.1.gb	Xanthomonas_oryzae_pv._oryzae_PXO99A	5240075	161
NC_012560.gb	Azotobacter_vinelandii_DJ	5365318	523
NC_002516.gb	Pseudomonas_aeruginosa_PAO1	6264404	488
NC_003272.1.gb	Nostoc_sp._PCC_7120_(Anabaena_sp._PCC_7120)	6413771	239
NC_008463.1.gb	Pseudomonas_aeruginosa_UCBPP-PA14	6537648	505
NC_004129.6.gb	Pseudomonas_protegens_Pf-5	7074893	431
NC_010628.1.gb	Nostoc_punctiforme_PCC_73102_(Nostoc_punctiforme_ATCC_29133)	8234322	598
NC_010572.1.gb	Streptomyces_griseus_subsp._griseus_NBRC_13350_(Streptomyces	8545929	981
NC_003888.3.gb	Streptomyces_coelicolor_A3(2)	8667507	1000
NC_008095.1.gb	Myxococcus_xanthus_DK_1622	9139763	447
