## Additional file 4 for "PresRAT: A server for identification of bacterial small-RNA sequences and their targets with probable binding region"

### Sheet: Sheet1
sRNA Name	PresRAT	sRNAscanner
ArrF	+	-
CsrB	+	-
CsrB	+	-
CsrC	+	-
CsrC	-	+
CyaR	+	-
DicF	+	-
DsrA	+	-
DsrA	+	-
FnrS	+	-
GadY	+	+
GcvB	+	+
GlmY	+	-
GlmZ	+	+
GlmZ	-	+
InvR	-	+
IsrC	-	-
IsrN	+	-
IstR	+	-
IstR	-	-
MicA	+	-
MicC	+	+
MicF	+	-
MicX	-	-
NrrF	-	+
OmrA	+	-
OmrB	+	-
OxyS	+	-
Qrr1	+	-
Qrr2	-	+
RdlD	+	+
RprA	+	+
RseX	+	+
RseX	-	-
RsmY	+	-
RybB	+	-
RybB	-	-
RydC	+	-
RyeB	-	-
RyfA	+	-
RygC	-	-
RyhB.1	-	-
RyhB.2	-	-
RyhB	+	-
saci2813.1	-	+
satu110.1	-	-
satu1276.1	-	-
satu2088.1	-	+
satu2668.1	-	-
sbpe3957.1	-	-
sbsu1057.1	-	-
sbsu1151.2	-	+
sbsu1452.1	-	+
sbsu2070.3	-	+
sbsu2070.4	-	-
sbsu2274.2	-	-
sbsu2679.2	-	-
sbsu2698.1	-	-
sbsu3226.1	-	-
scac137.2	+	-
scac3283.1	-	-
scac903.1	-	-
scac975.1	-	-
scac_p18.1	-	-
sccr1150.1	-	-
sccr2956.1	-	-
sccr3756.2	-	-
sccr3921.2	+	-
sccr895.2	+	-
sctl127.1	-	-
sctl498.1	-	-
sctl54.1	-	-
sctl587.1	-	+
sctl877.1	-	-
seco1146.1	+	-
seco1269.1	+	+
seco1270.1	+	+
seco1270.2	+	+
seco1404.1	-	-
seco1763.1	+	-
seco1887.1	+	-
seco190.1	+	-
seco1922.1	+	-
seco1922.2	+	-
seco1957.1	+	-
seco1986.1	-	-
seco2070.1	+	+
seco2652.3	+	-
seco2699.1	-	-
seco2699.2	+	-
seco2733.1	+	-
seco3193.1	+	-
seco3237.1	-	+
seco3349.1	+	-
seco3657.1	+	-
seco4189.1	+	-
seco4276.2	+	-
seco4527.1	+	-
seco476.1	+	-
seco507.1	+	-
seco686.1	-	-
seco853.1	-	-
seco888.1	+	-
secp4736.1	-	-
secp4748.1	-	-
secp4764.1	-	-
secp4853.1	+	-
SgrS	+	-
SgrS	-	-
shpy1047.1	+	-
shpy1072.1	-	-
shpy1106.1	-	+
shpy1218.1	-	-
shpy1246.1	+	-
shpy1296.1	-	-
shpy1353.1	-	-
shpy1415.1	-	-
shpy1478.1	-	+
shpy1483.1	-	-
shpy1504.1	-	-
shpy1509.1	-	-
shpy1515.1	-	-
shpy23.1	+	-
shpy331.1	+	-
shpy368.1	-	-
shpy426.1	-	+
shpy517.1	+	-
shpy569.1	+	-
shpy580.1	-	-
shpy665.1	-	-
shpy685.1	+	-
shpy757.2	-	+
shpy79.1	-	-
shpy805.2	-	-
shpy933.1	+	+
shpy947.1	-	-
shpy999.1	-	-
sibC	+	-
slmo1153.1	-	-
slmo1180.3	-	-
slmo1181.1	-	-
slmo1360.1	+	-
slmo1400.1	+	+
slmo1400.2	-	-
slmo1547.2	+	-
slmo1585.1	+	-
slmo1860.2	+	-
slmo2040.3	+	+
slmo2083.1	+	-
slmo2107.1	+	-
slmo2155.3	+	-
slmo232.1	+	-
slmo233.1	+	-
slmo233.2	+	+
slmo233.3	+	+
slmo2347.1	+	-
slmo2387.1	+	-
slmo2510.1	+	-
slmo2785.3	+	-
slmo2842.1	+	-
slmo545.1	-	+
slmo598.1	+	-
slmo709.2	-	-
slmo982.1	+	-
slpn1945.2	-	-
slpn2390.1	+	-
slpn3304.1	-	-
slpn540.1	-	-
smbb1206.1	-	-
smbb1229.1	-	-
smbb1395.1	-	-
smbb2110.1	-	-
smbb2301.1	+	-
smbb2496.1	+	-
smbb2814.1	-	-
smbb2846.1	+	-
smbb3506.1	-	-
smbb3732.1	+	-
smbb4073.1	+	-
smbb4074.1	+	-
smbb4316.1	-	-
smtu1915.1	+	-
smtu1953.1	+	-
smtu2140.1	+	-
smtu294.2	+	-
smtu4169.1	+	-
smtu705.1	-	-
smtu919.1	+	-
SokB	+	-
SokC	+	-
spae1118.1	+	-
spae1141.1	+	-
spae1206.1	+	-
spae1265.1	+	-
spae132.1	+	-
spae1349.2	+	-
spae1437.1	+	-
spae1539.1	-	-
spae1558.1	-	-
spae1704.1	-	-
spae183.1	-	-
spae1879.1	+	-
spae2231.1	-	-
spae2706.1	-	-
spae2819.1	+	-
spae2894.1	+	-
spae2911.1	-	-
spae2983.1	-	-
spae3107.1	+	-
spae3115.1	-	-
spae3120.1	+	-
spae3124.1	+	-
spae3128.1	+	-
spae3207.1	-	-
spae3300.1	+	-
spae3319.1	+	-
spae3333.2	-	-
spae335.2	+	-
spae3415.2	+	-
spae3443.1	-	-
spae3501.1	-	-
spae3550.1	+	-
spae357.1	-	-
spae3617.1	+	-
spae3650.1	-	-
spae3678.1	+	-
spae3704.1	+	-
spae3706.1	+	-
spae3762.1	+	-
spae3773.1	-	-
spae3779.1	+	-
spae3814.1	+	-
spae4058.3	-	-
spae438.1	-	-
spae4445.1	-	-
spae450.1	+	-
spae4537.1	+	-
spae4630.1	+	-
spae4781.1	+	-
spae4782.1	+	-
spae4957.3	+	-
spae4986.1	+	-
spae518.1	-	-
spae5284.1	+	-
spae5284.2	+	+
spae5285.1	+	-
spae5309.1	+	-
spae5309.4	+	-
spae5345.1	-	-
spae5345.2	+	-
spae5354.1	+	-
spae5836.1	+	-
spae5837.1	-	-
spae5926.1	-	-
spae6163.2	-	-
spae6172.1	+	-
spae649.2	-	-
spae720.1	+	-
spae748.1	+	-
spae782.1	+	-
spae786.1	+	-
spae884.1	-	-
spae902.2	-	-
spae913.1	+	-
spae972.1	+	-
spau1008.1	+	-
spau1012.1	+	-
spau1136.1	+	-
spau130.1	+	-
spau1600.1	-	-
spau1775.1	+	-
spau1786.1	-	-
spau182.1	-	-
spau1925.1	-	-
spau1952.1	+	-
spau2025.1	+	-
spau2068.1	-	-
spau2155.2	+	-
spau2427.1	+	-
spau2455.1	-	-
spau2600.1	-	-
spau2673.1	-	-
spau2678.2	-	-
spau2734.1	+	-
spau2809.1	+	-
spau3177.1	-	-
spau349.2	+	-
spau3757.1	-	-
spau3941.1	-	-
spau4087.1	-	-
spau4106.1	+	-
spau4384.1	-	-
spau4402.1	-	+
spau453.1	-	-
spau4638.1	+	-
spau5289.2	-	-
spau531.1	-	-
spau5356.1	-	-
spau6199.1	-	-
spau6435.1	-	-
spau6457.2	+	-
spau6461.1	+	-
spau662.1	+	-
spau905.1	-	-
spfl1383.1	+	-
SPOT42	+	-
SraB	-	-
SraF	-	+
sret2275.1	-	-
sret2563.1	-	-
ssaa992.2	+	-
ssab943.2	+	-
ssae1890.2	-	+
ssan1164.1	-	+
ssan1301.1	+	-
ssan1351.1	-	-
ssan1656.1	-	-
ssan2053.1	-	+
ssau1013.1	+	-
ssau1151.1	-	+
ssau1779.1	-	-
ssau1800.1	-	+
ssau1867.1	-	-
ssau2011.1	+	-
ssau209.1	-	-
ssau217.1	-	-
ssau2207.2	-	-
ssau2487.1	-	-
ssau2545.1	+	+
ssau2545.3	-	+
ssau255.1	-	-
ssau2612.1	-	-
ssau627.1	-	-
ssau638.1	-	-
ssau696.1	+	-
ssau830.1	-	+
ssau976.1	+	-
ssco1046.2	-	-
ssco2227.1	-	-
ssco3209.1	+	-
ssco4516.1	-	-
ssey4784.1	-	-
ssgr3250.1	-	-
ssgr5209.1	+	-
ssme1699.4	-	-
ssme202.2	-	-
ssme2973.1	+	-
ssme2973.2	+	-
ssme2987.1	-	+
ssme3047.1	+	+
ssme3106.1	-	-
ssme3106.2	-	-
sspd1216.1	+	-
sspd132.1	-	+
sspd150.1	-	+
sspd1751.1	-	+
sspd770.1	-	-
sspd913.1	-	+
sspn1456.1	+	-
sspn624.1	-	-
sspn822.4	+	-
sspz1017.1	-	-
sspz1176.1	-	-
sspz1807.1	-	-
sspz1809.1	-	-
sspz196.1	-	-
sspz215.1	-	+
sspz915.1	-	-
SsrA	-	-
SsrS	+	-
sstm1217.1	+	-
sstm1249.1	-	-
sstm1353.1	-	-
sstm1445.1	+	-
sstm1630.1	-	-
sstm1730.1	-	+
sstm1750.1	+	-
sstm1863.1	-	-
sstm1969.2	+	-
sstm2078.1	-	-
sstm2345.1	+	-
sstm2762.1	-	-
sstm2808.1	-	-
sstm2840.1	-	-
sstm2906.1	-	+
sstm3117.1	+	-
sstm3136.1	-	+
sstm340.1	+	-
sstm3716.1	-	-
sstm4455.1	-	-
sstm4778.1	-	-
sstm515.1	-	-
sstm729.1	-	-
ssyn1511.1	+	-
ssyn1689.1	-	-
ssyn1769.1	+	-
ssyn1836.1	+	-
ssyn2505.1	-	-
ssyn2513.1	-	-
ssyn2675.1	-	-
ssyn2824.1	+	-
ssyn2826.1	+	-
ssyn2860.1	+	-
ssyn3208.1	+	-
ssyn3291.1	-	-
ssyn820.1	+	-
ssyn824.1	+	-
svch178.1	-	-
svch2550.1	-	-
sxcb411.1	-	-
sxcb4633.1	+	-
sxop1068.1	-	-
sxop1379.1	+	-
SymR	+	-
sypk3467.1	-	+
