## Additional file 5 for "PresRAT: A server for identification of bacterial small-RNA sequences and their targets with probable binding region"

### Sheet: Sheet1
sRNA	mRNA	Locus	Genome	sRNA Position	mRNA Position
DsrA	hns	b1237	NC_000913	31..43	7..19
ChiX	ybfM	STM0687	NC_003197	42..53	-19..-8
DsrA	rpoS	b2741	NC_000913	10..32	-119..-97
GcvB	argT	STM2355	NC_003197	70..91	-57..-37
GcvB	dppA	STM3630	NC_003197	65..82	-31..-14
GcvB	gltI	STM0665	NC_003197	66..76	-38..-27
GcvB	livJ	STM3567	NC_003197	63..87	-51..-28
GcvB	livK	STM3564	NC_003197	62..88	-39..-15
GcvB	oppA	STM1746	NC_003197	65..89	-8..16
GcvB	STM4351	STM4351	NC_003197	62..87	-41..-16
MicF	ompF	b0929	NC_000913	1..33	-16..10
MicC	ompC	b2215	NC_000913	1..30	-41..-15
OxyS	fhlA	b2731	NC_000913	98..104	-15..-9
MicA	ompA	STM1070	NC_003197	9..25	-21..-6
MicA	lamB	STM4231	NC_003197	14..42	-9..18
IstR	tisB	b4618	NC_000913	57..95	-135..-92
OmrA	cirA	E2348C_2301	NC_011601	2..24	-35..-10
OmrA	ompR	E2348C_3650	NC_011601	1..19	-29..-11
OmrA	ompT	E2348C_0466	NC_011601	1..33	-12..20
OmrB	cirA	E2348C_2301	NC_011601	2..24	-35..-10
OmrB	ompR	E2348C_3650	NC_011601	1..19	-29..-11
OmrB	ompT	E2348C_0466	NC_011601	1..33	-12..20
RprA	rpoS	b2741	NC_000913	33..62	-117..-94
RseX	ompA	b0957	NC_000913	37..50	-22..-8
RseX	ompC	b2215	NC_000913	30..55	-31..-1
RybB	ompC	b2215	NC_000913	1..30,46..57	-53..-4
RyhB	iscS	b2530	NC_000913	43..68	-26..-1
RyhB	ompW	b1256	NC_000913	1..31	-13..20
RyhB	ompN	b1377	NC_000913	1..16	5..20
RyhB	fur	b0683	NC_000913	38..76	-96..-47
RyhB	sdhD	b0722	NC_000913	9..50	-42..-3
RyhB	sodB	b1656	NC_000913	34..64	-17..9
SPOT42	galK	E2348C_0634	NC_011601	1..62	-20..56
CyaR	luxS	b2687	NC_000913	35..49	-12..3
CyaR	yqaE	b2666	NC_000913	31..50	-4..16
CyaR	nadE	b1740	NC_000913	35..48	-11..3
CyaR	ompX	b0814	NC_000913	38..48	-9..2
RyhB	shiA	b1981	NC_000913	19..75	-77..-27
PrrF1	sodB	PA4366	NC_002516	84..118	-40..-6
PrrF2	sodB	PA4366	NC_002516	82..116	-40..-6
ArrF	sodB	Avin_37820	NC_012560	74..107	-42..-8
PrrF1	PA4880	PA4880	NC_002516	85..118	-26..7
PrrF2	PA4880	PA4880	NC_002516	82..116	-26..7
PrrF1	antA	PA2512	NC_002516	116..139	391..414
PrrF2	antA	PA2512	NC_002516	114..136	391..414
ArrF	phbR	Avin_23660	NC_012560	75..105	-34..-4
MicA	ompX	STM0833	NC_003197	6..29	1..24
DicF	ftsZ	b0095	NC_000913	22..52	-28..2
SgrS	ptsG	b1101	NC_000913	157..187	-28..4
GlmZ	glmS	b3729	NC_000913	150..169	-40..-22
MicX	vc0620	VC0620	NC_002505	242..293	-18..18
VrrA	ompA	VC2213	NC_002505	64..86	-14..21
VrrA	tcpA	VC0828	NC_002505	70..106	-25..19
SR1	ahrC	BSU24250	NC_000964	15..20,110..135,146..158,176..181	321..326,267..287,230..241,81..86
RNAIII	spa	NWMN_0055	NC_009641	384..445	13..69
RNAIII	hla	NWMN_1073	NC_009641	16..86	-213..-132
RNAIII	rot	MW1705	NC_003923	229..269	23..61
NrrF	sdhC	NMB0948	NC_003112	82..107	-26..6
NrrF	sdhA	NMB0950	NC_003112	19..61	-23..20
GcvB	cycA	b4208	NC_000913	125..161	-26..7
Qrr1	luxR	VIBHAR_03459	NC_009783	12..37	-32..-8
Qrr2	luxR	VIBHAR_03459	NC_009783	12..37	-32..-8
Qrr3	luxR	VIBHAR_03459	NC_009783	12..37	-32..-8
Qrr4	luxR	VIBHAR_03459	NC_009783	12..37	-32..-8
FsrA	sdhC	BSU28450	NC_000964	3..44	-23..28
GcvB	sstT	b3089	NC_000913	64..99	-34..2
InvR	nmpC	STM1572	NC_003197	34..82	15..65
Qrr1	hapR	VC0583	NC_002505	11..42	-35..-5
Qrr2	hapR	VC0583	NC_002505	19..50	-36..-5
Qrr3	hapR	VC0583	NC_002505	20..51	-35..-5
Qrr4	hapR	VC0583	NC_002505	18..49	-35..-5
Qrr1	vca0939	VCA0939	NC_002506	11..42	-45..-17
Qrr2	vca0939	VCA0939	NC_002506	19..50	-45..-17
Qrr3	vca0939	VCA0939	NC_002506	20..51	-45..-17
Qrr4	vca0939	VCA0939	NC_002506	18..49	-45..-17
Qrr1	luxO	VC1021	NC_002505	11..39	-67..-39
Qrr2	luxO	VC1021	NC_002505	19..47	-67..-39
Qrr3	luxO	VC1021	NC_002505	20..48	-67..-39
Qrr4	luxO	VC1021	NC_002505	18..46	-67..-39
MicC	nmpC	STM1572	NC_003197	1..12	67..78
OmrB	csgD	b1040	NC_000913	2..20	-79..-61
OmrA	csgD	b1040	NC_000913	2..20	-79..-61
FnrS	sodA	b3908	NC_000913	11..47	-19..16
FnrS	sodB	b1656	NC_000913	40..74	-30..4
FnrS	metE	b3829	NC_000913	37..67	-18..13
MicA	phoP	b1130	NC_000913	6..31	-15..8
ArcZ	STM3216	STM3216	NC_003197	63..87	-25..-5
ArcZ	sdaC	STM1682	NC_003197	62..71	-13..-3
ArcZ	tpx	STM1682	NC_003197	66..83	10..26
Yfr1	PMM1119	PMM1119	NC_005072	19..28	-3..7
Yfr1	PMM1121	PMM1121	NC_005072	20..28	-3..6
