## Additional file 6 for "PresRAT: A server for identification of bacterial small-RNA sequences and their targets with probable binding region"

### Sheet: Sheet1
sRNA-mRNA	Genome	Known binding Region		Component II predicted binding Region			Component I predicted binding Region
		sRNA	mRNA	sRNA	mRNA	Energy (kcal/mol)	sRNA	mRNA	Energy (kcal/mol)
DsrA-hns	NC_000913	31..43	7..19	36..61	-12..15	-18.2	29..43	7..20	-5.4
ChiX-ybfM	NC_003197	42..53	-19..-8	1..50	-83..-31	-28.9	4..52	-84..-35	-15.01
DsrA-rpoS	NC_000913	10..32	-119..-97	36..60	-10..18	-11.4	27..87	39..97	-17.71
GcvB-argT	NC_003197	70..91	-57..-37	74..91	-56..-39	-21.8	6..91	-56..29	-35.94
GcvB-dppA	NC_003197	65..82	-31..-14	1..12	-61..-50	-11.6	50..88	-35..0	-23.7
GcvB-gltI	NC_003197	66..76	-38..-27	74..93	-50..-28	-21.2	36..100	-92..-31	-33.9
GcvB-livJ	NC_003197	63..87	-51..-28	74..91	-61..-41	-15.2	50..105	-74..-22	-21.3
GcvB-livK	NC_003197	62..88	-39..-15	74..93	-10..9	-11.8	40..97	-47..7	-19.6
GcvB-oppA	NC_003197	65..89	-8..16	74..93	28..47	-12.3	33..104	-22..47	-42.1
GcvB-STM4351	NC_003197	62..87	-41..-16	74..90	-34..-18	-10.6	37..87	-40..8	-22.3
MicF-ompF	NC_000913	1..33	-16..10	1..30	-18..11	-20.3	9..88	-70..8	-24.9
MicC-ompC	NC_000913	1..30	-41..-15	1..72	-52..23	-36.76	1..64	-64..0	-17.6
OxyS-fhlA	NC_000913	98..104	-15..-9	72..109	-50..-12	-16.9	62..91	-71..-43	-5
MicA-ompA	NC_003197	9..25	-21..-6	1..51	-67..-20	-19.66	25..75	-43..6	-22.61
MicA-lamB	NC_003197	14..42	-9..18	1..29	5..33	-13.5	17..56	-42..-5	-13.5
IstR-tisB	NC_000913	57..95	-135..-92	57..71	-39..-22	-9.4	54..76	41..62	-7.5
OmrA-cirA	NC_011601	2..24	-35..-10	40..82	-81..-39	-25.6	71..88	-56..-40	-3.5
OmrA-ompR	NC_011601	1..19	-29..-11	48..86	5..43	-20.1	3..87	5..88	-30.15
OmrA-ompT	NC_011601	1..33	-12..20	47..87	-44..-3	-10.82	5..47	3..43	-14.3
OmrB-cirA	NC_011601	2..24	-35..-10	1..13	-22..-6	-12.6	17..50	48..80	-5.7
OmrB-ompR	NC_011601	1..19	-29..-11	1..13	-21..-9	-14.6	3..40	52..88	-15.4
OmrB-ompT	NC_011601	1..33	-12..20	35..55	-81..-57	-10.3	2..37	32..64	-8.8
RprA-rpoS	NC_000913	33..62	-117..-94	33..55	-34..-12	-12.2	15..36	-51..-31	-6.7
RseX-ompA	NC_000913	37..50	-22..-8	39..61	-21..4	-11.3	4..91	-43..43	-37.14
RseX-ompC	NC_000913	30..55	-31..-1	39..65	-14..14	-9.1	1..79	-62..14	-18.52
RybB-ompC	NC_000913	1..30,46..57	-53..-4	1..28	-54..-28	-11.3	1..18	-35..-19	-1.7
RyhB-iscS	NC_000913	43..68	-26..-1	38..67	-24..5	-22	38..70	-27..4	-8.3
RyhB-ompW	NC_000913	1..31	-13..20	1..33	-16..19	-16.1	60..78	2..19	-1.9
RyhB-ompN	NC_000913	1..16	5..20	1..21	1..21	-13.7	4..18	-2..11	-2.2
RyhB-fur	NC_000913	38..76	-96..-47	36..67	-31..1	-8.3	51..90	39..75	-7.4
RyhB-sdhD	NC_000913	9..50	-42..-3	36..66	-81..-52	-10.7	5..50	-40..2	-21
RyhB-sodB	NC_000913	34..64	-17..9	36..65	-19..8	-19.8	36..89	-42..7	-14.93
SPOT42-galK	NC_011601	1..62	-20..56	1..31	10..40	-16.6	3..68	-25..37	-18.01
CyaR-luxS	NC_000913	35..49	-12..3	21..39	-52..-34	-10.9	67..87	-85..-66	-7.3
CyaR-yqaE	NC_000913	31..50	-4..16	21..43	4..25	-14.2	50..87	-28..8	-4.9
CyaR-nadE	NC_000913	35..48	-11..3	1..38	-51..-11	-17.4	2..31	-43..-15	-6.2
CyaR-ompX	NC_000913	38..48	-9..2	1..38	-9..28	-16.03	79..87	6..13	2
RyhB-shiA	NC_000913	19..75	-77..-27	36..65	-66..-38	-19	77..90	-23..-11	-5.8
PrrF1-sodB	NC_002516	84..118	-40..-6	98..120	-40..-15	-21.2	138..151	33..45	-2.4
PrrF2-sodB	NC_002516	82..116	-40..-6	1..25	2..27	-6.6	135..148	33..45	-2.4
ArrF-sodB	NC_012560	74..107	-42..-8	11..113	-47..49	-49.78	126..139	33..45	-4.4
PrrF1-PA4880	NC_002516	85..118	-26..7	98..119	-25..-4	-19.2	101..151	51..98	-32.3
PrrF2-PA4880	NC_002516	82..116	-26..7	1..28	-43..-15	-9.8	72..148	-57..20	-30.16
ArrF-phbR	NC_012560	75..105	-34..-4	38..113	-41..40	-38.85	101..140	37..75	-23.8
MicA-ompX	NC_003197	6..29	1..24	1..21	4..25	-12.9	1..27	-2..24	-6.5
DicF-ftsZ	NC_000913	22..52	-28..2	16..52	-26..13	-27.9	1..30	-42..-12	-8.7
SgrS-ptsG	NC_000913	157..187	-28..4	168..187	-26..-6	-25.4	110..181	2..72	-18.1
GlmZ-glmS	NC_000913	150..169	-40..-22	148..169	-39..-19	-18.8	163..172	-50..-42	-1
MicX-vc0620	NC_002505	242..293	-18..18	266..312	-39..11	-31.7	259..295	-19..15	-8.5
VrrA-ompA	NC_002505	64..86	-14..21	70..105	-21..15	-15	53..89	-16..18	-11.9
VrrA-tcpA	NC_002505	70..106	-25..19	75..106	-23..9	-16.2	75..106	-23..8	-5.7
RNAIII-spa	NC_009641	384..445	13..69	459..470	24..35	-8	313..423	-48..57	-19.64
RNAIII-hla	NC_009641	16..86	-213..-132	1..16	8..23	-3.9	277..395	-67..49	-24.6
RNAIII-rot	NC_003923	229..269	23..61	459..480	-14..8	-12.3	290..424	-34..101	-27.25
NrrF-sdhC	NC_003112	82..107	-26..6	30..119	-81..0	-33.1	118..176	-51..8	-12.9
NrrF-sdhA	NC_003112	19..61	-23..20	35..119	-40..41	-43.8	69..168	-51..54	-49.17
GcvB-cycA	NC_000913	125..161	-26..7	1..14	-19..-5	-17	61..150	-20..69	-26.14
Qrr1-luxR	NC_009783	12..37	-32..-8	14..36	-28..-7	-11.9	67..94	-9..17	-3.8
Qrr2-luxR	NC_009783	12..37	-32..-8	24..47	-29..-7	-16.7	85..109	-8..15	-6.2
Qrr3-luxR	NC_009783	12..37	-32..-8	25..50	-37..-8	-18.8	86..108	-7..14	-6.2
Qrr4-luxR	NC_009783	12..37	-32..-8	24..47	-29..-7	-16.7	85..105	-32..-13	-3.4
FsrA-sdhC	NC_000964	3..44	-23..28	26..44	-22..-5	-10.1	9..27	3..20	-2.4
GcvB-sstT	NC_000913	64..99	-34..2	74..90	-31..-14	-15.3	5..123	-72..46	-39.64
InvR-nmpC	NC_003197	34..82	15..65	23..60	-4..35	-11.8	6..92	6..95	-20.1
Qrr1-hapR	NC_002505	11..42	-35..-5	17..36	-28..-9	-18.8	76..96	-61..-42	-2.4
Qrr2-hapR	NC_002505	19..50	-36..-5	25..52	-37..-9	-21.6	6..72	-55..8	-14.9
Qrr3-hapR	NC_002505	20..51	-35..-5	54..74	-47..-28	-7.8	24..75	-60..-9	-13
Qrr4-hapR	NC_002505	18..49	-35..-5	24..45	-29..-9	-19.8	86..104	47..64	-3.6
Qrr1-vca0939	NC_002506	11..42	-45..-17	17..37	-41..-20	-19.7	14..38	-42..-19	-5.2
Qrr2-vca0939	NC_002506	19..50	-45..-17	25..53	-50..-20	-22.8	49..107	4..63	-20.3
Qrr3-vca0939	NC_002506	20..51	-45..-17	53..76	-64..-39	-4.7	38..101	18..80	-21.2
Qrr4-vca0939	NC_002506	18..49	-45..-17	24..45	-42..-20	-19.7	32..106	4..76	-25.43
Qrr1-luxO	NC_002505	11..39	-67..-39	17..35	-61..-42	-15.34	73..96	-69..-47	-1.3
Qrr2-luxO	NC_002505	19..47	-67..-39	25..53	-67..-37	-17.14	98..108	-14..-5	-2.5
Qrr3-luxO	NC_002505	20..48	-67..-39	51..77	-50..-25	-6.8	88..105	-97..-81	-1.6
Qrr4-luxO	NC_002505	18..46	-67..-39	24..42	-61..-42	-15.34	31..107	-16..60	-32.2
MicC-nmpC	NC_003197	1..12	67..78	1..25	13..34	-18	5..58	-20..32	-14.1
OmrB-csgD	NC_000913	2..20	-79..-61	35..54	-44..-24	-9.6	1..20	-78..-59	-6.7
OmrA-csgD	NC_000913	2..20	-79..-61	40..87	-47..-2	-29.76	1..20	-78..-59	-2.6
FnrS-sodA	NC_000913	11..47	-19..16	54..94	-40..-1	-7.25	28..89	-57..2	-8.87
FnrS-sodB	NC_000913	40..74	-30..4	54..94	4..42	-13.41	38..89	-44..6	-9.09
FnrS-metE	NC_000913	37..67	-18..13	54..86	-35..-2	-6.8	1..67	-16..47	-22.8
MicA-phoP	NC_000913	6..31	-15..8	4..21	-8..10	-15.8	45..78	-8..24	-15.3
ArcZ-STM3216	NC_003197	63..87	-25..-5	15..92	-94..-10	-31.06	10..62	48..97	-7.2
ArcZ-sdaC	NC_003197	62..71	-13..-3	3..89	-71..14	-21.3	95..118	-54..-32	-8
ArcZ-tpx	NC_003197	66..83	10..26	3..89	-71..14	-21.3	95..118	-54..-32	-8
Yfr1-PMM1119	NC_005072	19..28	-3..7	21..51	-68..-41	-14.5	13..28	-2..12	-2.5
Yfr1-PMM1121	NC_005072	20..28	-3..6	31..55	-66..-39	-11.3	26..56	-79..-50	-2.6
