## Additional file 7 for "PresRAT: A server for identification of bacterial small-RNA sequences and their targets with probable binding region"

### Sheet: Sheet1
sRNA	mRNA	Genome	Within top 100 predictions/genome by
			PresRAT	IntaRNA	RNApredator	TargetRNA2	RNAplex
DsrA	hns	NC_000913	yes		yes	yes
DsrA	rpoS	NC_000913	yes	yes	yes	yes	yes
MicF	ompF	NC_000913	yes	yes	yes	yes	yes
MicC	ompC	NC_000913	yes	yes	yes	yes
OxyS	fhlA	NC_000913	yes
IstR	tisB	NC_000913	yes	yes	yes
RprA	rpoS	NC_000913	yes
RseX	ompA	NC_000913	yes
RseX	ompC	NC_000913	yes
RybB	ompC	NC_000913	yes
RyhB	iscS	NC_000913	yes
RyhB	ompW	NC_000913
RyhB	ompN	NC_000913	yes
RyhB	fur	NC_000913
RyhB	sdhD	NC_000913	yes	yes		yes	yes
RyhB	sodB	NC_000913	yes
CyaR	luxS	NC_000913				yes
CyaR	yqaE	NC_000913	yes
CyaR	nadE	NC_000913	yes
CyaR	ompX	NC_000913	yes	yes
RyhB	shiA	NC_000913	yes		yes	yes
DicF	ftsZ	NC_000913
SgrS	ptsG	NC_000913	yes	yes	yes	yes
GlmZ	glmS	NC_000913
GcvB	cycA	NC_000913	yes	yes		yes
GcvB	sstT	NC_000913	yes				yes
OmrB	csgD	NC_000913	yes	yes	yes		yes
OmrA	csgD	NC_000913	yes	yes	yes
FnrS	sodA	NC_000913	yes
FnrS	sodB	NC_000913	yes
FnrS	metE	NC_000913
MicA	phoP	NC_000913	yes	yes	yes
SR1	ahrC	NC_000964	yes
FsrA	sdhC	NC_000964	yes				yes
MicX	vc0620	NC_002505	yes	yes
VrrA	ompA	NC_002505	yes		yes
VrrA	tcpA	NC_002505	yes
Qrr1	hapR	NC_002505	yes
Qrr2	hapR	NC_002505	yes	yes
Qrr3	hapR	NC_002505	yes	yes
Qrr4	hapR	NC_002505	yes	yes
Qrr1	luxO	NC_002505	yes	yes			yes
Qrr2	luxO	NC_002505	yes	yes			yes
Qrr3	luxO	NC_002505	yes	yes			yes
Qrr4	luxO	NC_002505	yes	yes			yes
Qrr1	vca0939	NC_002506	yes	yes	yes	yes	yes
Qrr2	vca0939	NC_002506	yes	yes	yes	yes
Qrr3	vca0939	NC_002506	yes	yes	yes	yes
Qrr4	vca0939	NC_002506	yes	yes	yes	yes
PrrF1	sodB	NC_002516	yes
PrrF2	sodB	NC_002516	yes
PrrF1	PA4880	NC_002516	yes
PrrF2	PA4880	NC_002516	yes
PrrF1	antA	NC_002516
PrrF2	antA	NC_002516
NrrF	sdhC	NC_003112	yes
NrrF	sdhA	NC_003112	yes
ChiX	ybfM	NC_003197	yes	yes	yes	yes
GcvB	argT	NC_003197	yes	yes	yes	yes
GcvB	dppA	NC_003197	yes	yes	yes	yes
GcvB	gltI	NC_003197	yes			yes
GcvB	livJ	NC_003197	yes			yes
GcvB	livK	NC_003197	yes	yes	yes	yes
GcvB	oppA	NC_003197
GcvB	STM4351	NC_003197	yes
MicA	ompA	NC_003197	yes			yes
MicA	lamB	NC_003197	yes
MicA	ompX	NC_003197	yes
InvR	nmpC	NC_003197	yes		yes
MicC	nmpC	NC_003197	yes
ArcZ	STM3216	NC_003197
ArcZ	sdaC	NC_003197
ArcZ	tpx	NC_003197
RNAIII	rot	NC_003923	yes	yes
Yfr1	PMM1119	NC_005072	yes	yes	yes
Yfr1	PMM1121	NC_005072	yes	yes
RNAIII	spa	NC_009641	yes				yes
RNAIII	hla	NC_009641	yes
Qrr1	luxR	NC_009783	yes
Qrr2	luxR	NC_009783
Qrr3	luxR	NC_009783
Qrr4	luxR	NC_009783
OmrA	cirA	NC_011601
OmrA	ompR	NC_011601	yes				yes
OmrA	ompT	NC_011601	yes	yes
OmrB	cirA	NC_011601
OmrB	ompR	NC_011601	yes
OmrB	ompT	NC_011601		yes
SPOT42	galK	NC_011601	yes	yes
ArrF	sodB	NC_012560	yes
ArrF	phbR	NC_012560	yes
